# Astrocyte Reactivity by Alcohol Dependence in the Central Amygdala

**DOI:** 10.64898/2026.04.02.716159

**Authors:** Joel G. Hashimoto, Angela E. Gonzalez, Natalie Gorham, Zoe Barbour, Amanda J. Roberts, Le Z. Day, Hermina Nedelescu, Maci Heal, Brett A. Davis, Lucia Carbone, Jon Jacobs, Marisa Roberto, Marina Guizzetti

## Abstract

Astrocytes play essential roles in maintaining brain homeostasis and in contributing to synaptic functions, but, in response to injury, infection, or disease, astrocytes can downregulate their homeostatic and physiological functions while increasing neuroinflammatory responses. The central amygdala (CeA) is important for stress responsivity and the development of alcohol (ethanol) dependence. Using a multi-omics approach in Aldh1l1-EGFP/Rpl10a mice and the chronic intermittent ethanol two-bottle choice (CIE-2BC) model, we have characterized the translational response of CeA astrocytes, as well as the proteomic and phosphoproteomic changes in ethanol dependent, non-dependent, and naïve mice. We identified astrocyte-specific alterations in neuroimmune functions and antioxidant/oxidative stress pathways in ethanol dependent mice as well as cytoskeletal plasticity related pathways in non-dependent mice. Proteomic analysis showed down-regulation of astrocyte physiological functions in dependent animals while phosphoproteomic analysis identified pathways associated with cytoskeleton remodeling in both dependent and non-dependent mice. Reconstructions of astrocyte morphologies demonstrated increased CeA astrocyte complexity in dependent and non-dependent groups compared to naïve mice. The astrocyte-specific activation of neuroimmune and antioxidant pathways, down-regulation of homeostatic functions, alteration in protein phosphorylation-mediated cytoskeleton remodeling, and increased astrocyte morphological complexity demonstrate that ethanol dependence induces astrocyte reactivity in the CeA consistent with both adaptive and maladaptive changes. These findings highlight the role of CeA astrocytes in the progression from alcohol intake to dependence and represent a first step toward identifying astrocyte-specific therapeutic strategies to treat Alcohol Use Disorder (AUD) aimed at potentiating reactive astrocyte adaptive changes and inhibiting maladaptive responses.
