## Supplemental Table 1 for "Astrocyte Reactivity by Alcohol Dependence in the Central Amygdala"

### Sheet: Sheet1
Sample Name	Library prep batch	RIN	Group	Brain Area/Fraction	Sex
E01FCAin	4	7.6	Non-Dep	CeA/Input	F
E04FCAin	4	7.4	Non-Dep	CeA/Input	F
E08FCAin	4	7.2	Non-Dep	CeA/Input	F
E12FCAin	4	7.3	Non-Dep	CeA/Input	F
E16FCAin	4	7.4	Non-Dep	CeA/Input	F
F04FCAin	4	7.6	Non-Dep	CeA/Input	F
G12FCAin	4	7.7	Non-Dep	CeA/Input	F
G16FCAin	4	7.7	Non-Dep	CeA/Input	F
F01FNAin	4	7.7	Naïve	CeA/Input	F
F08FNAin	4	7.4	Naïve	CeA/Input	F
G13FNAin	4	7.9	Naïve	CeA/Input	F
G20FNAin	4	7.6	Naïve	CeA/Input	F
H24FNAin	4	7.7	Naïve	CeA/Input	F
H27FNAin	4	7.6	Naïve	CeA/Input	F
H30FNAin	4	7.6	Naïve	CeA/Input	F
H33FNAin	5	7.4	Naïve	CeA/Input	F
E02FVAin	4	7.1	Dep	CeA/Input	F
E05FVAin	4	7.6	Dep	CeA/Input	F
E09FVAin	4	7.2	Dep	CeA/Input	F
E13FVAin	4	7.1	Dep	CeA/Input	F
F06FVAin	4	7.4	Dep	CeA/Input	F
F09FVAin	4	7.4	Dep	CeA/Input	F
G17FVAin	4	7.5	Dep	CeA/Input	F
H25FVAin	4	7.7	Dep	CeA/Input	F
H29FVAin	4	7.8	Dep	CeA/Input	F
K22FVAin	4	7.9	Dep	CeA/Input	F
E03MCAin	4	7.4	Non-Dep	CeA/Input	M
E06MCAin	4	7.7	Non-Dep	CeA/Input	M
E10MCAin	4	7.5	Non-Dep	CeA/Input	M
F03MCAin	4	7.5	Non-Dep	CeA/Input	M
F11MCAin	4	7.5	Non-Dep	CeA/Input	M
G15MCAin	4	7.7	Non-Dep	CeA/Input	M
F02MNAin	4	7.5	Naïve	CeA/Input	M
F07MNAin	4	7.5	Naïve	CeA/Input	M
G14MNAin	4	7.4	Naïve	CeA/Input	M
G19MNAin	4	7.7	Naïve	CeA/Input	M
H23MNAin	4	7.7	Naïve	CeA/Input	M
H28MNAin	4	7.8	Naïve	CeA/Input	M
H31MNAin	4	7.5	Naïve	CeA/Input	M
H32MNAin	5	7.4	Naïve	CeA/Input	M
E07MVAin	4	7.4	Dep	CeA/Input	M
E11MVAin	4	7.3	Dep	CeA/Input	M
E15MVAin	4	7.4	Dep	CeA/Input	M
F05MVAin	4	7.5	Dep	CeA/Input	M
F10MVAin	4	7.5	Dep	CeA/Input	M
G18MVAin	4	7.5	Dep	CeA/Input	M
G21MVAin	4	7.6	Dep	CeA/Input	M
H26MVAin	4	7.6	Dep	CeA/Input	M
E01FCAIP	3	7.7	Non-Dep	CeA/TRAP	F
E04FCAIP	3	7.4	Non-Dep	CeA/TRAP	F
E08FCAIP	3	7.2	Non-Dep	CeA/TRAP	F
E12FCAIP	3	7.6	Non-Dep	CeA/TRAP	F
E16FCAIP	3	7.9	Non-Dep	CeA/TRAP	F
F04FCAIP	3	7.9	Non-Dep	CeA/TRAP	F
G12FCAIP	3	7.9	Non-Dep	CeA/TRAP	F
G16FCAIP	3	7.9	Non-Dep	CeA/TRAP	F
F01FNAIP	3	7.5	Naïve	CeA/TRAP	F
F08FNAIP	3	7.5	Naïve	CeA/TRAP	F
G13FNAIP	3	7.9	Naïve	CeA/TRAP	F
G20FNAIP	3	7.8	Naïve	CeA/TRAP	F
H24FNAIP	3	7.6	Naïve	CeA/TRAP	F
H27FNAIP	3	7.4	Naïve	CeA/TRAP	F
H30FNAIP	3	7.7	Naïve	CeA/TRAP	F
H33FNAIP	3	7.8	Naïve	CeA/TRAP	F
E02FVAIP	3	7.7	Dep	CeA/TRAP	F
E05FVAIP	3	7.7	Dep	CeA/TRAP	F
E09FVAIP	3	7.4	Dep	CeA/TRAP	F
E13FVAIP	3	7.6	Dep	CeA/TRAP	F
F06FVAIP	3	7.6	Dep	CeA/TRAP	F
F09FVAIP	3	7.6	Dep	CeA/TRAP	F
G17FVAIP	3	7.6	Dep	CeA/TRAP	F
H25FVAIP	3	7.6	Dep	CeA/TRAP	F
H29FVAIP	3	7.7	Dep	CeA/TRAP	F
K22FVAIP	3	8.1	Dep	CeA/TRAP	F
E03MCAIP	3	7.8	Non-Dep	CeA/TRAP	M
E06MCAIP	3	7.7	Non-Dep	CeA/TRAP	M
E10MCAIP	3	7.7	Non-Dep	CeA/TRAP	M
E14MCAIP	3	7.5	Non-Dep	CeA/TRAP	M
F03MCAIP	3	7.9	Non-Dep	CeA/TRAP	M
F11MCAIP	3	7.7	Non-Dep	CeA/TRAP	M
G15MCAIP	3	7.8	Non-Dep	CeA/TRAP	M
F02MNAIP	3	7.5	Naïve	CeA/TRAP	M
F07MNAIP	3	7.8	Naïve	CeA/TRAP	M
G14MNAIP	3	7.9	Naïve	CeA/TRAP	M
G19MNAIP	3	7.7	Naïve	CeA/TRAP	M
H23MNAIP	3	7.9	Naïve	CeA/TRAP	M
H28MNAIP	3	7.7	Naïve	CeA/TRAP	M
H31MNAIP	3	7.9	Naïve	CeA/TRAP	M
H32MNAIP	3	7.7	Naïve	CeA/TRAP	M
E07MVAIP	3	7.7	Dep	CeA/TRAP	M
E11MVAIP	3	7.5	Dep	CeA/TRAP	M
E15MVAIP	3	7.9	Dep	CeA/TRAP	M
F05MVAIP	3	7.8	Dep	CeA/TRAP	M
F10MVAIP	3	7.6	Dep	CeA/TRAP	M
G18MVAIP	3	7.6	Dep	CeA/TRAP	M
G21MVAIP	3	7.7	Dep	CeA/TRAP	M
H26MVAIP	3	7.7	Dep	CeA/TRAP	M
