## Supplemental Table 4 for "Astrocyte Reactivity by Alcohol Dependence in the Central Amygdala"

### Sheet: Notes
Pathways in Supplemental Table 4 highlighted in yellow are related to immune function/inflammation, blue are related to oxidative stress/antioxidant systems, green are related to cytoskeleton remodeling, and in orange are pathways related to cholesterol/lipid synthesis, metabolism, and homeostasis.

### Sheet: CeA_TRAP_DvND
Pathway	pval	zscore	ratio	overlap	total
Antigen Presentation Pathway	2.21e-21	3.46	0.6667	16	24
Interferon alpha/beta signaling	9.9e-21	3.9	0.4524	19	42
T Helper Cell Differentiation	4.64e-13	0	0.3182	14	44
Role of Hypercytokinemia/hyperchemokinemia in the Pathogenesis of Influenza	8.14e-12	1.9	0.3429	12	35
Th1 Pathway	1.7e-11	2.31	0.2051	16	78
Dendritic Cell Maturation	2.7e-11	2.5	0.1481	20	135
Interferon gamma signaling	5.05e-11	2.67	0.2333	14	60
ISGylation Signaling Pathway	1.08e-10	2.84	0.2	15	75
Neuroinflammation Signaling Pathway	2.71e-10	2.18	0.1033	25	242
Macrophage Classical Activation Signaling Pathway	3.24e-10	1.07	0.1574	17	108
Multiple Sclerosis Signaling Pathway	3.55e-10	3	0.1367	19	139
Th1 and Th2 Activation Pathway	3.76e-10	0	0.156	17	109
Interleukin-4 and Interleukin-13 signaling	4.1e-10	3.05	0.1829	15	82
Allograft Rejection Signaling	6.45e-10	0	0.3333	10	30
Interferon Signaling	8.97e-10	2.12	0.3913	9	23
Macrophage Alternative Activation Signaling Pathway	1.09e-09	3	0.1364	18	132
IL-10 Signaling	4.09e-09	1.39	0.1441	16	111
Role of PKR in Interferon Induction and Antiviral Response	6.24e-09	1.29	0.1515	15	99
OX40 Signaling Pathway	3.17e-08	0	0.2326	10	43
IL-27 Signaling Pathway	3.33e-08	2.11	0.1458	14	96
T Cell Exhaustion Signaling Pathway	9.97e-08	1.9	0.124	15	121
Graft-versus-Host Disease Signaling	1.77e-07	0	0.35	7	20
Systemic Lupus Erythematosus in T Cell Signaling Pathway	1.93e-07	2.89	0.0984	18	183
PD-1, PD-L1 cancer immunotherapy pathway	2.35e-07	-1.13	0.15	12	80
CTLA4 Signaling in Cytotoxic T Lymphocytes	4.83e-07	-2.11	0.1032	16	155
Acute Phase Response Signaling	5.67e-07	0.71	0.1087	15	138
NUR77 Signaling in T Lymphocytes	9.48e-07	0	0.1467	11	75
Tuberculosis Active Signaling Pathway	1.04e-06	-1.5	0.0976	16	164
Glucocorticoid Receptor Signaling	1.8e-06	0	0.0645	26	403
Pathogen Induced Cytokine Storm Signaling Pathway	1.94e-06	2.67	0.0841	18	214
Unfolded protein response	2.35e-06	2.53	0.1341	11	82
B Cell Development	2.79e-06	0	0.3158	6	19
TRIM21 Intracellular Antibody Signaling Pathway	3.37e-06	2.89	0.1176	12	102
IL-12 Signaling and Production in Macrophages	4.02e-06	-0.83	0.0932	15	161
Activation of IRF by Cytosolic Pattern Recognition Receptors	9.51e-06	1.41	0.1702	8	47
Interleukin-10 signaling	9.6e-06	1.63	0.2609	6	23
IL-17A Signaling in Fibroblasts	1.02e-05	1.67	0.1452	9	62
Autoimmune Thyroid Disease Signaling	1.26e-05	0	0.25	6	24
Complement cascade	1.62e-05	2.45	0.24	6	25
NFE2L2 regulating anti-oxidant/detoxification enzymes	2.91e-05	2.24	0.2941	5	17
Phagosome Maturation	2.99e-05	0	0.0952	12	126
Type I Diabetes Mellitus Signaling	3.02e-05	1	0.1136	10	88
Altered T Cell and B Cell Signaling in Rheumatoid Arthritis	4.1e-05	0	0.1404	8	57
Class I MHC mediated antigen processing and presentation	4.84e-05	4.58	0.0603	21	348
ATF6 (ATF6-alpha) activates chaperone genes	4.94e-05	2	0.4	4	10
Complement System	5.27e-05	1	0.2632	5	19
Glycation Signaling Pathway	5.33e-05	1.94	0.0791	14	177
Systemic Lupus Erythematosus in B Cell Signaling Pathway	5.36e-05	2.67	0.075	15	200
Immunoregulatory interactions between a Lymphoid and a non-Lymphoid cell	5.47e-05	1.89	0.1591	7	44
JAK/STAT Signaling	6.67e-05	1.67	0.1154	9	78
Endoplasmic Reticulum Stress Pathway	6.89e-05	1.34	0.25	5	20
Role of Pattern Recognition Receptors in Recognition of Bacteria and Viruses	7.02e-05	2.12	0.1031	10	97
Communication between Innate and Adaptive Immune Cells	7.35e-05	1	0.1522	7	46
Role of JAK family kinases in IL-6-type Cytokine Signaling	7.6e-05	2.12	0.129	8	62
DDX58/IFIH1-mediated induction of interferon-alpha/beta	8.54e-05	1.41	0.127	8	63
T Cell Receptor Signaling	9.02e-05	2.65	0.0798	13	163
NRF2-mediated Oxidative Stress Response	9.66e-05	2.33	0.0749	14	187
CGAS-STING Signaling Pathway	0.000131	0.71	0.1059	9	85
Retinoic acid Mediated Apoptosis Signaling	0.000144	2.24	0.1667	6	36
IL-13 Signaling Pathway	0.000164	2.12	0.1159	8	69
Th2 Pathway	0.000171	2.24	0.1023	9	88
Protein Ubiquitination Pathway	0.000172	2.89	0.0648	16	247
CDC42 Signaling	0.000186	0	0.0846	11	130
Cyclophilin Signaling Pathway	0.000218	1.6	0.0693	14	202
UVA-Induced MAPK Signaling	0.000283	0	0.0957	9	94
Necroptosis Signaling Pathway	0.00029	2.33	0.087	10	115
Role of JAK2 in Hormone-like Cytokine Signaling	0.000395	1.63	0.1395	6	43
Coronavirus Pathogenesis Pathway	0.000432	-2.11	0.0681	13	191
Post-translational protein phosphorylation	0.000458	2.83	0.1	8	80
MSP-RON Signaling in Macrophages Pathway	0.000498	0.82	0.0988	8	81
Immunogenic Cell Death Signaling Pathway	0.000546	1.63	0.1111	7	63
PKR-mediated signaling	0.000602	2.65	0.1094	7	64
Signaling by CSF1 (M-CSF) in myeloid cells	0.000615	2.24	0.1613	5	31
ISG15 antiviral mechanism	0.000726	1.89	0.1061	7	66
Regulation of Insulin-like Growth Factor (IGF) transport and uptake by IGFBPs	0.000745	2.83	0.093	8	86
Vitamin-C Transport	0.000776	0	0.2105	4	19
Crosstalk between Dendritic Cells and Natural Killer Cells	0.000809	1	0.1224	6	49
Calcium-induced T Lymphocyte Apoptosis	0.000902	0	0.12	6	50
Tumor Microenvironment Pathway	0.000918	2.53	0.0752	10	133
Growth hormone receptor signaling	0.000952	2	0.2	4	20
Interleukin-7 signaling	0.000952	2	0.2	4	20
Role of JAK1, JAK2 and TYK2 in Interferon Signaling	0.000952	0	0.2	4	20
Trafficking and processing of endosomal TLR	0.00124	0	0.3	3	10
ICOS-ICOSL Signaling in T Helper Cells	0.00125	0	0.086	8	93
Chaperone Mediated Autophagy Signaling Pathway	0.00149	-0.91	0.0625	12	192
Glutathione Biosynthesis	0.00152	0	0.6667	2	3
Role of NFAT in Regulation of the Immune Response	0.00153	2.45	0.0659	11	167
Cytotoxic T Lymphocyte-mediated Apoptosis of Target Cells	0.00165	0	0.1739	4	23
IL-4 Signaling	0.00186	1.41	0.0685	10	146
Natural Killer Cell Signaling	0.00186	0.38	0.0685	10	146
Cachexia Signaling Pathway	0.00191	2.84	0.0536	15	280
Hepatitis B Chronic Liver Pathogenesis Signaling Pathway	0.00206	0	0.0676	10	148
HIF1α Signaling	0.00212	1.9	0.0632	11	174
Role of Chondrocytes in Rheumatoid Arthritis Signaling Pathway	0.0024	1.89	0.0777	8	103
Role of Macrophages, Fibroblasts and Endothelial Cells in Rheumatoid Arthritis	0.00247	1.6	0.0541	14	259
CD28 Signaling in T Helper Cells	0.00255	0	0.0769	8	104
Role of JAK1 and JAK3 in γc Cytokine Signaling	0.00256	1.63	0.0984	6	61
Preeclampsia Signaling Pathway	0.00288	-0.33	0.0692	9	130
Fcγ Receptor-mediated Phagocytosis in Macrophages and Monocytes	0.00341	1.89	0.0814	7	86
Interleukin-20 family signaling	0.00352	0	0.2143	3	14
IL-8 Signaling	0.00356	2.53	0.0591	11	186
Ferroptosis Signaling Pathway	0.0036	0.71	0.0727	8	110
XBP1(S) activates chaperone genes	0.00376	1.34	0.1087	5	46
Signaling by ALK	0.00397	1	0.1379	4	29
Prolactin Signaling	0.00412	1.63	0.0787	7	89
Interleukin-12 family signaling	0.00432	0	0.2	3	15
Lipid Antigen Presentation by CD1	0.00432	0	0.2	3	15
Role of RIG1-like Receptors in Antiviral Innate Immunity	0.00451	1	0.1333	4	30
Production of Nitric Oxide and Reactive Oxygen Species in Macrophages	0.0047	3	0.0602	10	166
Systemic Lupus Erythematosus Signaling	0.00494	0	0.0638	9	141
Asparagine N-linked glycosylation	0.00497	2.12	0.069	8	116
Detoxification of Reactive Oxygen Species	0.00508	2	0.129	4	31
IL-9 Signaling	0.00508	2	0.129	4	31
Transcriptional regulation of granulopoiesis	0.00508	0	0.129	4	31
PKCθ Signaling in T Lymphocytes	0.00517	2.45	0.0634	9	142
NAFLD Signaling Pathway	0.00532	0.33	0.0592	10	169
Folate Signaling Pathway	0.0054	0.45	0.1	5	50
Ribonucleotide Reductase Signaling Pathway	0.00618	1.67	0.0616	9	146
Stress Granule Signaling Pathway	0.00647	-0.58	0.0522	12	230
HMGB1 Signaling	0.00704	0.38	0.065	8	123
Hepatic Fibrosis Signaling Pathway	0.00777	2	0.0448	16	357
LXR/RXR Activation	0.00859	1.34	0.0769	6	78
Hepatic Fibrosis / Hepatic Stellate Cell Activation	0.00866	0	0.0584	9	154
Interleukin-2 family signaling	0.00959	2	0.1081	4	37
Interleukin-9 signaling	0.01	0	0.2857	2	7
Virus Entry via Endocytic Pathways	0.01	0	0.066	7	106
Pyroptosis Signaling Pathway	0.01	0	0.0847	5	59
RHO GTPases Activate NADPH Oxidases	0.01	0	0.1429	3	21
Cytosolic sensors of pathogen-associated DNA	0.01	1.34	0.0833	5	60
Thrombopoietin Signaling	0.01	2.24	0.0833	5	60
IL-6 Signaling	0.01	1.13	0.0642	7	109
Growth Hormone Signaling	0.01	1.34	0.082	5	61
Hedgehog ligand biogenesis	0.01	2.24	0.0806	5	62
Signaling by SCF-KIT	0.01	2	0.0976	4	41
NOD1/2 Signaling Pathway	0.02	0.82	0.0609	7	115
Antioxidant Action of Vitamin C	0.02	0	0.0667	6	90
IL-33 Signaling Pathway	0.02	0.38	0.0603	7	116
IL-7 Signaling Pathway	0.02	1	0.0758	5	66
Pancreatic Adenocarcinoma Signaling	0.02	2.65	0.0593	7	118
Nicotinate metabolism	0.02	0	0.12	3	25
PI3K/AKT Signaling	0.02	0.45	0.0514	9	175
Activin Inhibin Signaling Pathway	0.02	0.71	0.0541	8	148
CSDE1 Signaling Pathway	0.02	0	0.087	4	46
TREM1 Signaling	0.02	1	0.087	4	46
Signaling by Leptin	0.02	0	0.2	2	10
Hematoma Resolution Signaling Pathway	0.02	0.33	0.0506	9	178
S100 Family Signaling Pathway	0.02	0.94	0.037	20	540
Thio-molybdenum Cofactor Biosynthesis	0.02	0	1	1	1
Vitamin E	0.02	0	1	1	1
Costimulation by the CD28 family	0.02	1.63	0.0619	6	97
DNA Damage Bypass	0.02	1	0.0833	4	48
γ-glutamyl Cycle	0.02	0	0.1818	2	11
Signaling by NOTCH3	0.02	0	0.0816	4	49
Cytoprotection by HMOX1	0.03	0	0.08	4	50
Senescence-Associated Secretory Phenotype (SASP)	0.03	2	0.08	4	50
CDX Gastrointestinal Cancer Signaling Pathway	0.03	1.89	0.0547	7	128
Binding and Uptake of Ligands by Scavenger Receptors	0.03	0	0.1034	3	29
Signaling by CSF3 (G-CSF)	0.03	0	0.1034	3	29
Lymphotoxin β Receptor Signaling	0.03	0	0.0784	4	51
Irritable Bowel Syndrome Signaling Pathway	0.03	2.12	0.05	8	160
Neutrophil Extracellular Trap Signaling Pathway	0.03	0.91	0.0421	12	285
LPS/IL-1 Mediated Inhibition of RXR Function	0.03	0	0.0494	8	162
BAG2 Signaling Pathway	0.03	0	0.0641	5	78
FLT3 Signaling in Hematopoietic Progenitor Cells	0.03	1.34	0.0641	5	78
Role of Osteoclasts in Rheumatoid Arthritis Signaling Pathway	0.03	3	0.043	11	256
IL-17 Signaling	0.03	1.63	0.0566	6	106
EGF Signaling	0.03	2	0.0741	4	54
UFMylation Signaling Pathway	0.04	0	0.0727	4	55
Signaling by Retinoic Acid	0.04	0	0.0909	3	33
Choline Biosynthesis III	0.04	0	0.1429	2	14
Agranulocyte Adhesion and Diapedesis	0.04	0	0.0545	6	110
PDGF Signaling	0.04	2.24	0.0602	5	83
Death Receptor Signaling	0.04	2.24	0.0588	5	85
Signaling by Type 1 Insulin-like Growth Factor 1 Receptor (IGF1R)	0.04	0	0.1333	2	15
The Visual Cycle	0.04	0	0.1333	2	15
PI3K Cascade	0.04	0	0.0857	3	35
Asparagine Degradation I	0.04	0	0.5	1	2
Glycine Degradation (Creatine Biosynthesis)	0.04	0	0.5	1	2
Lactose synthesis	0.04	0	0.5	1	2
Prednisone ADME	0.04	0	0.5	1	2

### Sheet: CEA_TRAP_NDvN
Pathway	pval	zscore	ratio	overlap	total
NGF-stimulated transcription	3.15e-05	-0.82	0.1579	6	38
L-serine Degradation	0.000786	0	0.6667	2	3
Carboxyterminal post-translational modifications of tubulin	0.00153	-1	0.129	4	31
PCP (Planar Cell Polarity) Pathway	0.00154	-1.34	0.0962	5	52
Threonine catabolism	0.00155	0	0.5	2	4
The Visual Cycle	0.00168	0	0.2	3	15
Remodeling of Epithelial Adherens Junctions	0.00251	0	0.0862	5	58
Transport of inorganic cations/anions and amino acids/oligopeptides	0.00264	-0.45	0.0706	6	85
PKR-mediated signaling	0.00386	-2.24	0.0781	5	64
Retinoate Biosynthesis I	0.00398	0	0.15	3	20
RHO GTPases activate IQGAPs	0.00458	0	0.1429	3	21
Circadian Rhythm Signaling	0.00559	0	0.0422	10	237
HSP90 chaperone cycle for steroid hormone receptors in the presence of ligand	0.00561	-2	0.0909	4	44
Retinol Biosynthesis	0.00596	0	0.1304	3	23
Glycine Betaine Degradation	0.00695	0	0.25	2	8
Cholesterol biosynthesis	0.00755	0	0.12	3	25
Sleep REM Signaling Pathway	0.00883	-1	0.08	4	50
Superpathway of Cholesterol Biosynthesis	0.00938	0	0.1111	3	27
Binding and Uptake of Ligands by Scavenger Receptors	0.01	0	0.1034	3	29
NRF2-mediated Oxidative Stress Response	0.01	0.45	0.0428	8	187
Axonal Guidance Signaling	0.01	0	0.0323	14	434
Germ Cell-Sertoli Cell Junction Signaling	0.01	0	0.0461	7	152
14-3-3-mediated Signaling	0.01	0	0.0508	6	118
Gap junction trafficking and regulation	0.01	0	0.0968	3	31
Retinoid metabolism and transport	0.01	0	0.0968	3	31
Aggrephagy	0.01	0	0.0938	3	32
Breast Cancer Regulation by Stathmin1	0.02	-0.3	0.0313	14	447
Potassium Channels	0.02	-0.45	0.0556	5	90
Assembly and cell surface presentation of NMDA receptors	0.02	0	0.0909	3	33
Retinoate Biosynthesis II	0.02	0	1	1	1
Transcriptional Regulation by NPAS4	0.02	0	0.0909	3	33
Antimicrobial peptides	0.02	0	0.1538	2	13
Cholesterol Biosynthesis I	0.02	0	0.1538	2	13
Cholesterol Biosynthesis II (via 24,25-dihydrolanosterol)	0.02	0	0.1538	2	13
Cholesterol Biosynthesis III (via Desmosterol)	0.02	0	0.1538	2	13
Corticotropin Releasing Hormone Signaling	0.02	-1.34	0.0441	6	136
Hematoma Resolution Signaling Pathway	0.03	0.45	0.0393	7	178
Visual phototransduction	0.03	0	0.075	3	40
NAP1L1 Transcription Regulation Signaling Pathway	0.03	-2	0.0571	4	70
VEGF Family Ligand-Receptor Interactions	0.03	0	0.0563	4	71
DHCR24 Signaling Pathway	0.03	-1.34	0.0472	5	106
ABRA Signaling Pathway	0.03	-2	0.0556	4	72
trans-Golgi Network Vesicle Budding	0.03	0	0.0556	4	72
Cilia Biogenesis Signaling Pathway	0.03	-0.38	0.0383	7	183
Activation of NMDA receptors and postsynaptic events	0.03	-1	0.0548	4	73
Metallothioneins bind metals	0.03	0	0.5	1	2
Role of JAK2 in Hormone-like Cytokine Signaling	0.03	0	0.0698	3	43
L1CAM interactions	0.03	-1.34	0.0459	5	109
IL-8 Signaling	0.03	0.45	0.0376	7	186
Agranulocyte Adhesion and Diapedesis	0.03	0	0.0455	5	110
Apoptotic execution phase	0.03	0	0.0682	3	44
Kinesins	0.03	0	0.0682	3	44
LXR/RXR Activation	0.04	0	0.0513	4	78
Coronavirus Replication Pathway	0.04	-2.24	0.0392	6	153
Nicotine Degradation II	0.04	0	0.1	2	20
Interleukin-4 and Interleukin-13 signaling	0.04	-2	0.0488	4	82

### Sheet: CeA_TRAP_DvN
Pathway	pval	zscore	ratio	overlap	total
Antigen Presentation Pathway	3.21e-06	3	0.375	9	24
Phagosome Maturation	2.27e-05	0	0.1587	20	126
Cyclophilin Signaling Pathway	2.4e-05	-1.73	0.1337	27	202
Chaperone Mediated Autophagy Signaling Pathway	2.68e-05	-2.6	0.1354	26	192
Tuberculosis Active Signaling Pathway	4.42e-05	1.04	0.1402	23	164
TR/RXR Activation	8.07e-05	1.29	0.1667	16	96
Macrophage Alternative Activation Signaling Pathway	0.00014	2.18	0.1439	19	132
NRF2-mediated Oxidative Stress Response	0.000328	1.51	0.123	23	187
NAP1L1 Transcription Regulation Signaling Pathway	0.000471	-1.16	0.1714	12	70
Neuroinflammation Signaling Pathway	0.000509	1.89	0.1116	27	242
Interleukin-4 and Interleukin-13 signaling	0.000606	0.58	0.1585	13	82
DHCR24 Signaling Pathway	0.000822	0.54	0.1415	15	106
Systemic Lupus Erythematosus in T Cell Signaling Pathway	0.00144	0.89	0.1148	21	183
Docosahexaenoic Acid (DHA) Signaling	0.00164	-1.28	0.1095	23	210
NFE2L2 regulating anti-oxidant/detoxification enzymes	0.00193	2.24	0.2941	5	17
14-3-3-mediated Signaling	0.00246	2.12	0.1271	15	118
CGAS-STING Signaling Pathway	0.0027	-1.51	0.1412	12	85
HSP90 chaperone cycle for steroid hormone receptors in the presence of ligand	0.00278	-2.12	0.1818	8	44
Thyroid Hormone Metabolism I (via Deiodination)	0.00314	0	1	2	2
Thyronamine and Iodothyronamine Metabolism	0.00314	0	1	2	2
LXR/RXR Activation	0.00403	-0.38	0.141	11	78
Germ Cell-Sertoli Cell Junction Signaling	0.0051	0	0.1118	17	152
RHO GTPases activate IQGAPs	0.00526	-2.24	0.2381	5	21
IL-33 Signaling Pathway	0.00541	0.54	0.1207	14	116
Signaling by Insulin receptor	0.00543	-1.13	0.1795	7	39
Macropinocytosis Signaling	0.00666	2.12	0.1389	10	72
Lymphotoxin β Receptor Signaling	0.00707	1.41	0.1569	8	51
IL-27 Signaling Pathway	0.00732	1.9	0.125	12	96
Ribonucleotide Reductase Signaling Pathway	0.00784	0.78	0.1096	16	146
Aggrephagy	0.00792	-2.45	0.1875	6	32
Cytotoxic T Lymphocyte-mediated Apoptosis of Target Cells	0.00793	0	0.2174	5	23
Lipid Antigen Presentation by CD1	0.00816	0	0.2667	4	15
The Visual Cycle	0.00816	-1	0.2667	4	15
Interferon alpha/beta signaling	0.00824	2.65	0.1667	7	42
IL-8 Signaling	0.00842	1.94	0.1022	19	186
Dendritic Cell Maturation	0.00871	2.31	0.1111	15	135
Hepatitis B Chronic Liver Pathogenesis Signaling Pathway	0.00889	0.5	0.1081	16	148
Iron uptake and transport	0.00892	-1.41	0.1509	8	53
IL-12 Signaling and Production in Macrophages	0.00897	-1.07	0.1056	17	161
Glutathione Biosynthesis	0.00908	0	0.6667	2	3
Immunoregulatory interactions between a Lymphoid and a non-Lymphoid cell	0.01	0	0.1591	7	44
Complement cascade	0.01	0.45	0.2	5	25
Glioma Invasiveness Signaling	0.01	1.63	0.1343	9	67
Role of Hypercytokinemia/hyperchemokinemia in the Pathogenesis of Influenza	0.01	1.34	0.1714	6	35
Warburg Effect Signaling Pathway	0.01	1.39	0.1111	13	117
Estrogen-Dependent Breast Cancer Signaling	0.01	0.38	0.1304	9	69
eNOS Signaling	0.01	0.58	0.1102	13	118
Endocannabinoid Cancer Inhibition Pathway	0.02	1.07	0.1069	14	131
Transcriptional regulation of pluripotent stem cells	0.02	0	0.3	3	10
Signaling by NOTCH3	0.02	-1.13	0.1429	7	49
UVB-Induced MAPK Signaling	0.02	2.45	0.1429	7	49
Gap Junction Signaling	0.02	-1.28	0.0882	24	272
Complement System	0.02	0	0.2105	4	19
Vitamin-C Transport	0.02	0	0.2105	4	19
Transport of inorganic cations/anions and amino acids/oligopeptides	0.02	-0.63	0.1176	10	85
HMGB1 Signaling	0.02	1.26	0.1057	13	123
GP1b-IX-V activation signalling	0.02	0	0.2727	3	11
Metabolism of amine-derived hormones	0.02	0	0.2727	3	11
Glutathione-mediated Detoxification	0.02	0	0.1724	5	29
Glycation Signaling Pathway	0.02	1.21	0.096	17	177
Neurotrophin/TRK Signaling	0.02	0.71	0.1216	9	74
Endoplasmic Reticulum Stress Pathway	0.02	1	0.2	4	20
Retinoate Biosynthesis I	0.02	0	0.2	4	20
Production of Nitric Oxide and Reactive Oxygen Species in Macrophages	0.02	3.61	0.0964	16	166
Iron homeostasis signaling pathway	0.03	0	0.1053	12	114
PKR-mediated signaling	0.03	-0.71	0.125	8	64
Carboxyterminal post-translational modifications of tubulin	0.03	-2.24	0.1613	5	31
IL-9 Signaling	0.03	2.24	0.1613	5	31
Expression and translocation of olfactory receptors	0.03	0	0.4	2	5
Th1 Pathway	0.03	1.67	0.1154	9	78
IL-17A Signaling in Airway Cells	0.03	1.89	0.1296	7	54
IL-7 Signaling Pathway	0.03	1.89	0.1212	8	66
Preeclampsia Signaling Pathway	0.03	-0.83	0.1	13	130
Membrane Repair Signaling Pathway	0.03	-2.53	0.1099	10	91
IL-23 Signaling Pathway	0.03	1.34	0.1563	5	32
Orexin Signaling Pathway	0.03	-1.89	0.09	18	200
T Helper Cell Differentiation	0.04	0	0.1364	6	44
Assembly and cell surface presentation of NMDA receptors	0.04	-2.24	0.1515	5	33
Irritable Bowel Syndrome Signaling Pathway	0.04	0.78	0.0938	15	160
MSP-RON Signaling Pathway	0.04	0	0.1515	5	33
Sphingosine-1-phosphate Signaling	0.04	2.12	0.1038	11	106
Tumor Microenvironment Pathway	0.04	0.83	0.0977	13	133
PI3K/AKT Signaling	0.04	0	0.0914	16	175
Interferon Signaling	0.04	2	0.1739	4	23
Protein Ubiquitination Pathway	0.04	2.18	0.085	21	247
Role of IL-17A in Arthritis	0.04	0	0.1333	6	45
SPINK1 General Cancer Pathway	0.04	0.82	0.1333	6	45
IL-13 Signaling Pathway	0.04	1.41	0.1159	8	69
Parkinson's Signaling Pathway	0.04	1.7	0.0858	20	233
Signaling by NOTCH4	0.04	1.16	0.0963	13	135
LGI-ADAM interactions	0.04	0	0.2143	3	14
Th1 and Th2 Activation Pathway	0.04	0	0.1009	11	109
LPS-stimulated MAPK Signaling	0.04	2.33	0.1084	9	83
Remodeling of Epithelial Adherens Junctions	0.04	0	0.1207	7	58
MyD88-independent TLR4 cascade	0.04	1.34	0.1429	5	35
VEGF Family Ligand-Receptor Interactions	0.04	1.13	0.1127	8	71
Circadian Rhythm Signaling	0.04	0	0.0844	20	237
