## Supplemental Table 6 for "Astrocyte Reactivity by Alcohol Dependence in the Central Amygdala"

### Sheet: Dep_Vs_Non_Dep
Pathway	P-value	Activation z-score	Percentage overlap	Overlapping molecules	Total pathway size
Response to elevated platelet cytosolic Ca2+	2.32e-07	3.74	15.46%	15	97
LXR/RXR Activation	1.05e-06	3	17.39%	12	69
Acute Phase Response Signaling	3.37e-06	1.41	12.61%	15	119
DHCR24 Signaling Pathway	2.86e-05	3.16	12.77%	12	94
Coagulation System	0.000121	1	29.41%	5	17
Neurexins and neuroligins	0.000221	2.83	14.81%	8	54
Regulation of TLR by endogenous ligand	0.000244	1	36.36%	4	11
Antigen Presentation Pathway	0.000357	2	33.33%	4	12
Mitochondrial translation	0.00055	2.83	10.75%	10	93
Post-translational protein phosphorylation	0.000648	2.65	12.70%	8	63
Intrinsic Prothrombin Activation Pathway	0.000688	- -	28.57%	4	14
Maturity Onset Diabetes of Young (MODY) Signaling	0.000969	- -	15.79%	6	38
Sleep REM Signaling Pathway	0.000969	0.82	15.79%	6	38
MyD88:MAL(TIRAP) cascade initiated on plasma membrane	0.00103	1.34	19.23%	5	26
Regulation of Insulin-like Growth Factor (IGF) transport and uptake by IGFBPs	0.00108	2.65	11.76%	8	68
Formation of Fibrin Clot (Clotting Cascade)	0.00236	- -	21.05%	4	19
Extrinsic Prothrombin Activation Pathway	0.00294	- -	30%	3	10
Cholesterol biosynthesis	0.00414	2	18.18%	4	22
Cholesterol Biosynthesis I	0.00516	- -	25%	3	12
Cholesterol Biosynthesis II (via 24,25-dihydrolanosterol)	0.00516	- -	25%	3	12
Cholesterol Biosynthesis III (via Desmosterol)	0.00516	- -	25%	3	12
Melatonin Degradation I	0.00516	- -	25%	3	12
Integrin signaling	0.00666	2	16%	4	25
Superpathway of Cholesterol Biosynthesis	0.00769	2	15.38%	4	26
Airway Pathology in Chronic Obstructive Pulmonary Disease	0.00815	- -	21.43%	3	14
Estrogen Biosynthesis	0.00815	- -	21.43%	3	14
Binding and Uptake of Ligands by Scavenger Receptors	0.00881	2	14.81%	4	27
Neurotransmitter receptors and postsynaptic signal transmission	0.00887	- -	40%	2	5
NFE2L2 regulating MDR associated enzymes	0.00887	- -	40%	2	5
Superpathway of Melatonin Degradation	0.00996	- -	20%	3	15
Complement cascade	0.01	2	14.29%	4	28
Arsenate Detoxification I (Glutaredoxin)	0.01	- -	33.33%	2	6
TYSND1 cleaves peroxisomal proteins	0.01	- -	33.33%	2	6
Zymosterol Biosynthesis	0.01	- -	33.33%	2	6
Integrin cell surface interactions	0.01	1.34	10.64%	5	47
Nucleotide salvage	0.01	- -	17.65%	3	17
nNOS Signaling in Skeletal Muscle Cells	0.01	1	12.90%	4	31
Activation of gene expression by SREBF (SREBP)	0.02	2	12.50%	4	32
ISGylation Signaling Pathway	0.02	2.24	10.20%	5	49
Dissolution of Fibrin Clot	0.02	- -	28.57%	2	7
Thyroid Hormone Metabolism II (via Conjugation and/or Degradation)	0.02	- -	28.57%	2	7
Bile acid and bile salt metabolism	0.02	- -	15.79%	3	19
Neurovascular Coupling Signaling Pathway	0.02	-0.71	6.82%	9	132
Xenobiotic Metabolism PXR Signaling Pathway	0.02	0.45	7.78%	7	90
Class I MHC mediated antigen processing and presentation	0.02	2.67	5.45%	15	275
Interleukin-20 family signaling	0.02	- -	25%	2	8
Neuroprotective Role of THOP1 in Alzheimer's Disease	0.03	- -	10.81%	4	37
White Adipose Tissue Browning Pathway	0.03	1.63	8%	6	75
Complement System	0.03	- -	13.64%	3	22
Lanosterol Biosynthesis	0.03	- -	100%	1	1
S-methyl-5'-thioadenosine Degradation II	0.03	- -	100%	1	1
PD-1, PD-L1 cancer immunotherapy pathway	0.03	-1	10%	4	40
Acetylcholine Receptor Signaling Pathway	0.03	2.12	6.56%	8	122
Nitric Oxide Signaling in the Cardiovascular System	0.03	- -	7.59%	6	79
Neutrophil degranulation	0.04	1.5	5.05%	16	317
Advanced glycosylation endproduct receptor signaling	0.04	- -	20%	2	10
Allograft Rejection Signaling	0.04	- -	20%	2	10
Antimicrobial peptides	0.04	- -	20%	2	10
Histidine Degradation VI	0.04	- -	20%	2	10
NCAM signaling for neurite out-growth	0.04	1	9.52%	4	42
Pregnenolone Biosynthesis	0.04	- -	18.18%	2	11
RHO GTPases activate KTN1	0.04	- -	18.18%	2	11
Immunoregulatory interactions between a Lymphoid and a non-Lymphoid cell	0.04	- -	11.54%	3	26
LPS/IL-1 Mediated Inhibition of RXR Function	0.04	- -	6.60%	7	106

### Sheet: Non_Dep_vs_Naive
Pathway	P-value	Activation z-score	Percentage overlap	Overlapping molecules	Total pathway size
Neurexins and neuroligins	2.79e-08	-3.46	22.22%	12	54
Sleep REM Signaling Pathway	9.43e-06	-1.41	21.05%	8	38
NCAM signaling for neurite out-growth	0.000167	-1.89	16.67%	7	42
Glutaminergic Receptor Signaling Pathway (Enhanced)	0.000247	-3.15	7.56%	17	225
Cellular Effects of Sildenafil (Viagra)	0.000407	0.69	6.81%	19	279
Synaptogenesis Signaling Pathway	0.000474	-2.5	6.92%	18	260
NF1 RAS Signaling Pathway	0.000571	-2.5	7.27%	16	220
Neurotransmitter release cycle	0.000574	-2.45	16.22%	6	37
Glutamate Receptor Signaling	0.000729	- -	13.21%	7	53
ILK Signaling	0.000892	-2.71	8.80%	11	125
VEGF Signaling	0.00119	-1.89	10.81%	8	74
GABA synthesis, release, reuptake and degradation	0.00146	0	22.22%	4	18
Autism Signaling Pathway	0.00236	-1.16	7.41%	12	162
Class C/3 (Metabotropic glutamate/pheromone receptors)	0.0024	- -	30%	3	10
Tight Junction Signaling	0.00242	- -	8.26%	10	121
Phagosome Formation	0.00417	-3.15	5.84%	17	291
Effects of PIP2 hydrolysis	0.00444	-2	16.67%	4	24
Regulation of TP53 Activity through Acetylation	0.00444	-2	16.67%	4	24
RHOA Signaling	0.00444	-0.71	8.79%	8	91
Signaling by ERBB4	0.00481	-0.45	12.82%	5	39
Transport of bile salts and organic acids, metal ions and amine compounds	0.00481	1.34	12.82%	5	39
Integrin signaling	0.00517	-1	16%	4	25
CREB Signaling in Neurons	0.00522	-2.32	5.86%	16	273
Cleavage and Polyadenylation of Pre-mRNA	0.00537	- -	23.08%	3	13
White Adipose Tissue Browning Pathway	0.00551	-1.89	9.33%	7	75
Dilated Cardiomyopathy Signaling Pathway	0.00614	1.34	8.33%	8	96
Molecular Mechanisms of Cancer	0.00666	-3.3	5.34%	19	356
Zn Homeostasis Signaling Pathway	0.007	-3.36	5.84%	15	257
Acetylcholine Receptor Signaling Pathway	0.00825	-2.33	7.38%	9	122
L1CAM interactions	0.00828	-2.83	7.92%	8	101
Class A/1 (Rhodopsin-like receptors)	0.00835	-0.38	8.64%	7	81
mRNA 3 Prime End Processing Signaling Pathway	0.00892	0	8.54%	7	82
Integration of energy metabolism	0.01	-1.89	8.14%	7	86
Endocannabinoid Cancer Inhibition Pathway	0.01	1.13	7.95%	7	88
Neurovascular Coupling Signaling Pathway	0.01	-1	6.82%	9	132
G-Protein Coupled Receptor Signaling	0.01	-2.67	5.17%	17	329
Agranulocyte Adhesion and Diapedesis	0.01	- -	10%	5	50
Regulation of endogenous retroelements	0.01	-2.24	10%	5	50
Transcriptional regulation of brown and beige adipocyte differentiation	0.01	- -	16.67%	3	18
Regulation of Cellular Mechanics by Calpain Protease	0.01	- -	9.80%	5	51
RAF/MAP kinase cascade	0.02	-2.11	6.04%	11	182
Interleukin-15 signaling	0.02	- -	28.57%	2	7
Semaphorin Neuronal Repulsive Signaling Pathway	0.02	-1.41	7.08%	8	113
Receptor-type tyrosine-protein phosphatases	0.02	- -	15.79%	3	19
Melanocyte Development and Pigmentation Signaling	0.02	-0.82	8.33%	6	72
Prostate Cancer Signaling	0.02	-0.82	8.33%	6	72
Estrogen Receptor Signaling	0.02	-2.14	5.26%	15	285
Sertoli Cell-Germ Cell Junction Signaling Pathway (Enhanced)	0.02	-0.63	6.21%	10	161
Netrin Signaling	0.02	-2.12	6.47%	9	139
Signaling by NTRK3 (TRKC)	0.02	- -	15%	3	20
Actin Cytoskeleton Signaling	0.02	-1.9	6.13%	10	163
ABRA Signaling Pathway	0.02	-1.34	9.26%	5	54
Angiopoietin Signaling	0.02	-1	9.26%	5	54
Lymphotoxin β Receptor Signaling	0.02	- -	11.11%	4	36
Netrin-1 signaling	0.02	-2	11.11%	4	36
Pyroptosis Signaling Pathway	0.02	0	11.11%	4	36
Corticotropin Releasing Hormone Signaling	0.02	0.38	7.37%	7	95
Sertoli Cell-Sertoli Cell Junction Signaling	0.02	-2.53	6.10%	10	164
Ephrin A Signaling	0.02	-0.38	7.29%	7	96
Synaptic Long Term Potentiation	0.02	-1.63	7.29%	7	96
S100 Family Signaling Pathway	0.02	-2.84	5.15%	15	291
Ketolysis	0.02	- -	25%	2	8
Regulation of TP53 Activity through Association with Co-factors	0.02	- -	25%	2	8
Signaling by LTK	0.02	- -	25%	2	8
Breast Cancer Regulation by Stathmin1	0.02	-2.5	5.35%	13	243
Granulocyte Adhesion and Diapedesis	0.02	- -	10.53%	4	38
FLT3 Signaling in Hematopoietic Progenitor Cells	0.02	-1.34	8.77%	5	57
GABA Receptor Signaling	0.02	- -	7.07%	7	99
Systemic Lupus Erythematosus in T Cell Signaling Pathway	0.02	-1.41	6.56%	8	122
Small Cell Lung Cancer Signaling	0.02	-1	8.62%	5	58
Nitric Oxide Signaling in the Cardiovascular System	0.03	-1.34	7.59%	6	79
Signal regulatory protein family interactions	0.03	- -	22.22%	2	9
G Beta Gamma Signaling	0.03	-0.38	6.80%	7	103
IGF-1 Signaling	0.03	-0.82	7.41%	6	81
Post-translational modification: synthesis of GPI-anchored proteins	0.03	-2	9.76%	4	41
eNOS Signaling	0.03	-0.45	7.32%	6	82
Paxillin Signaling	0.03	-1.63	7.32%	6	82
PAK Signaling	0.03	-0.45	7.23%	6	83
Regulation of beta-cell development	0.03	- -	20%	2	10
GABAergic Receptor Signaling Pathway (Enhanced)	0.03	1.13	6.60%	7	106
Orexin Signaling Pathway	0.03	-2.33	5.84%	9	154
Lung Ionic Balance Signaling Pathway	0.03	-2.53	5.59%	10	179
Cardiac β-adrenergic Signaling	0.03	-1	6.15%	8	130
FLT3 Signaling	0.03	- -	12%	3	25
Ribonucleotide Reductase Signaling Pathway	0.03	-2.45	7.06%	6	85
Processing of Capped Intron-Containing Pre-mRNA	0.04	-3.46	5.02%	13	259
cAMP-mediated signaling	0.04	-2.45	6.06%	8	132
Synaptic Long Term Depression	0.04	-2.12	6.02%	8	133
Processing of Capped Intronless Pre-mRNA	0.04	- -	11.54%	3	26
Oxytocin Signaling Pathway	0.04	-1.9	5.46%	10	183
Ketogenesis	0.04	- -	18.18%	2	11
IL-7 Signaling Pathway	0.04	-1	8.89%	4	45
Endocannabinoid Neuronal Synapse Pathway	0.04	-1.13	6.25%	7	112
Endometrial Cancer Signaling	0.04	-1	8.70%	4	46
Non-Small Cell Lung Cancer Signaling	0.04	-1	7.46%	5	67
PPARα/RXRα Activation	0.04	0.71	5.84%	8	137

### Sheet: Dep_Vs_Naive
Pathway	P-value	Activation z-score	Percentage overlap	Overlapping molecules	Total pathway size
Acute Phase Response Signaling	9.41e-05	- -	7.44%	9	121
LPS/IL-1 Mediated Inhibition of RXR Function	0.00021	- -	7.55%	8	106
Fatty Acid Activation	0.000529	- -	27.27%	3	11
DHCR24 Signaling Pathway	0.000609	1.63	7.37%	7	95
LXR/RXR Activation	0.000676	2	8.57%	6	70
Antigen Presentation Pathway	0.000697	- -	25%	3	12
Interferon alpha/beta signaling	0.000701	2	14.81%	4	27
IL-27 Signaling Pathway	0.000788	1.34	10.42%	5	48
Mitochondrial L-carnitine Shuttle Pathway	0.00113	- -	21.43%	3	14
Glucocorticoid Receptor Signaling	0.00126	- -	4.26%	12	282
γ-linolenate Biosynthesis II (Animals)	0.00139	- -	20%	3	15
Erythrocytes take up oxygen and release carbon dioxide	0.00226	- -	40%	2	5
Glycogen Biosynthesis II (from UDP-D-Glucose)	0.00226	- -	40%	2	5
PD-1, PD-L1 cancer immunotherapy pathway	0.00343	0	9.76%	4	41
Response to elevated platelet cytosolic Ca2+	0.00364	2.24	6.19%	6	97
PI3K Cascade	0.00381	- -	14.29%	3	21
Signaling by CSF3 (G-CSF)	0.00381	- -	14.29%	3	21
Macrophage Alternative Activation Signaling Pathway	0.004	-1.34	7.25%	5	69
HSP90 chaperone cycle for steroid hormone receptors in the presence of ligand	0.00408	-1	9.30%	4	43
Erythrocytes take up carbon dioxide and release oxygen	0.00464	- -	28.57%	2	7
Role of Osteoblasts in Rheumatoid Arthritis Signaling Pathway	0.0051	2.24	6.85%	5	73
IL-7 Signaling Pathway	0.00521	0	8.70%	4	46
Dendritic Cell Maturation	0.0054	0.45	6.76%	5	74
Role of PKR in Interferon Induction and Antiviral Response	0.0054	2.24	6.76%	5	74
Interleukin-20 family signaling	0.00613	- -	25%	2	8
FLT3 Signaling	0.0063	- -	12%	3	25
Signaling by CSF1 (M-CSF) in myeloid cells	0.00704	- -	11.54%	3	26
Binding and Uptake of Ligands by Scavenger Receptors	0.00784	- -	11.11%	3	27
Fatty Acid β-oxidation I	0.00784	- -	11.11%	3	27
GM-CSF Signaling	0.00805	0	7.69%	4	52
Chronic Myeloid Leukemia Signaling	0.0081	0.38	4.67%	7	150
JAK/STAT Signaling	0.00919	0	7.41%	4	54
Allograft Rejection Signaling	0.00965	- -	20%	2	10
FLT3 Signaling in Hematopoietic Progenitor Cells	0.01	0	7.02%	4	57
Th1 Pathway	0.01	- -	9.68%	3	31
Prolactin Signaling	0.01	- -	6.78%	4	59
Role of JAK family kinases in IL-6-type Cytokine Signaling	0.01	- -	9.38%	3	32
Cholesterol Biosynthesis I	0.01	- -	16.67%	2	12
Cholesterol Biosynthesis II (via 24,25-dihydrolanosterol)	0.01	- -	16.67%	2	12
Cholesterol Biosynthesis III (via Desmosterol)	0.01	- -	16.67%	2	12
Melatonin Degradation I	0.01	- -	16.67%	2	12
T Helper Cell Differentiation	0.01	- -	16.67%	2	12
Lanosterol Biosynthesis	0.02	- -	100%	1	1
Methylglyoxal Degradation VI	0.02	- -	100%	1	1
Post-translational protein phosphorylation	0.02	- -	6.35%	4	63
Activation of IRF by Cytosolic Pattern Recognition Receptors	0.02	- -	8.57%	3	35
Neuroprotective Role of THOP1 in Alzheimer's Disease	0.02	- -	8.11%	3	37
Chaperone Mediated Autophagy	0.02	- -	14.29%	2	14
Role of JAK1, JAK2 and TYK2 in Interferon Signaling	0.02	- -	14.29%	2	14
Regulation of Insulin-like Growth Factor (IGF) transport and uptake by IGFBPs	0.02	- -	5.88%	4	68
MicroRNA Biogenesis Signaling Pathway	0.02	-1.63	4.26%	6	141
IL-22 Signaling	0.02	- -	13.33%	2	15
Protein methylation	0.02	- -	13.33%	2	15
Superpathway of Melatonin Degradation	0.02	- -	13.33%	2	15
CTLA4 Signaling in Cytotoxic T Lymphocytes	0.02	-0.45	4.81%	5	104
Natural Killer Cell Signaling	0.02	-2.24	4.67%	5	107
Cytotoxic T Lymphocyte-mediated Apoptosis of Target Cells	0.02	- -	12.50%	2	16
FOXO-mediated transcription of oxidative stress, metabolic and neuronal genes	0.02	- -	12.50%	2	16
Tumor Microenvironment Pathway	0.02	0	5.56%	4	72
Interferon gamma signaling	0.02	- -	7.32%	3	41
Class I MHC mediated antigen processing and presentation	0.02	2.12	3.28%	9	274
EGF Signaling	0.03	- -	7.14%	3	42
IL-13 Signaling Pathway	0.03	- -	6.82%	3	44
Interleukin-4 and Interleukin-13 signaling	0.03	- -	6.82%	3	44
DAP12 interactions	0.03	- -	11.11%	2	18
Role of Hypercytokinemia/hyperchemokinemia in the Pathogenesis of Influenza	0.03	- -	11.11%	2	18
mRNA Editing	0.03	- -	50%	1	2
Transcriptional regulation of testis differentiation	0.03	- -	50%	1	2
α-tocopherol Degradation	0.03	- -	50%	1	2
Stearate Biosynthesis I (Animals)	0.03	- -	6.67%	3	45
Th1 and Th2 Activation Pathway	0.03	- -	6.67%	3	45
T Cell Exhaustion Signaling Pathway	0.03	- -	5.13%	4	78
NRF2-mediated Oxidative Stress Response	0.03	- -	3.85%	6	156
Interferon Signaling	0.03	- -	10.53%	2	19
OX40 Signaling Pathway	0.03	- -	10.53%	2	19
Cachexia Signaling Pathway	0.03	0.38	3.50%	7	200
Formation of Fibrin Clot (Clotting Cascade)	0.04	- -	10%	2	20
Glycogen metabolism	0.04	- -	10%	2	20
PI3K/AKT Signaling	0.04	- -	4.13%	5	121
eNOS Signaling	0.04	- -	4.82%	4	83
FGF Signaling	0.04	- -	6.12%	3	49
Hypoxia Signaling in the Cardiovascular System	0.04	- -	6.12%	3	49
ISGylation Signaling Pathway	0.04	- -	6.12%	3	49
Systemic Lupus Erythematosus in T Cell Signaling Pathway	0.04	0.45	4.10%	5	122
Protein Ubiquitination Pathway	0.04	0	3.38%	7	207
Oxidative Ethanol Degradation III	0.04	- -	9.52%	2	21
TREM1 Signaling	0.04	- -	9.52%	2	21
DDX58/IFIH1-mediated induction of interferon-alpha/beta	0.04	- -	6%	3	50
ICOS-ICOSL Signaling in T Helper Cells	0.04	- -	5.88%	3	51
PKR-mediated signaling	0.04	- -	5.88%	3	51
Cholesterol biosynthesis	0.04	- -	9.09%	2	22
PXR/RXR Activation	0.04	- -	9.09%	2	22
