## Supplemental Table 7 for "Astrocyte Reactivity by Alcohol Dependence in the Central Amygdala"

### Sheet: Dep_Vs_NonDep
Pathway	P-value	Activation z-score	Percentage overlap	Overlapping molecules	Total pathway size
Mitochondrial translation	5.42e-08	2.83	7.27%	8	110
LXR/RXR Activation	2.89e-06	2.45	5.38%	7	130
Response to elevated platelet cytosolic Ca2+	3.2e-06	2.65	5.30%	7	132
DHCR24 Signaling Pathway	5.44e-06	2.45	4.90%	7	143
Acute Phase Response Signaling	3.56e-05	1	3.66%	7	191
Antigen Presentation Pathway	4.62e-05	2	9.52%	4	42
Nucleotide salvage	0.00017	- -	13.04%	3	23
ISGylation Signaling Pathway	0.000171	2.24	4.59%	5	109
Cholesterol biosynthesis	0.000277	- -	11.11%	3	27
Superpathway of Cholesterol Biosynthesis	0.00042	- -	9.68%	3	31
Arsenate Detoxification I (Glutaredoxin)	0.000457	- -	28.57%	2	7
TYSND1 cleaves peroxisomal proteins	0.000457	- -	28.57%	2	7
DDX58/IFIH1-mediated induction of interferon-alpha/beta	0.000596	1	4.94%	4	81
NFE2L2 regulating MDR associated enzymes	0.000608	- -	25%	2	8
Gene and protein expression by JAK-STAT signaling after IL-12 stimulation	0.00071	- -	8.11%	3	37
Activation of gene expression by SREBF (SREBP)	0.00103	- -	7.14%	3	42
Advanced glycosylation endproduct receptor signaling	0.00167	- -	15.38%	2	13
Cholesterol Biosynthesis I	0.00167	- -	15.38%	2	13
Cholesterol Biosynthesis II (via 24,25-dihydrolanosterol)	0.00167	- -	15.38%	2	13
Cholesterol Biosynthesis III (via Desmosterol)	0.00167	- -	15.38%	2	13
NRF2-mediated Oxidative Stress Response	0.00182	- -	2.22%	6	270
PD-1, PD-L1 cancer immunotherapy pathway	0.00205	-1	3.54%	4	113
Production of Nitric Oxide and Reactive Oxygen Species in Macrophages	0.00222	1.34	2.60%	5	192
Class I MHC mediated antigen processing and presentation	0.0023	2.65	1.83%	7	382
Sleep REM Signaling Pathway	0.00276	- -	5.08%	3	59
LPS/IL-1 Mediated Inhibition of RXR Function	0.00297	- -	2.01%	6	298
Peroxisomal protein import	0.00347	- -	4.69%	3	64
Activation of IRF by Cytosolic Pattern Recognition Receptors	0.00379	- -	4.55%	3	66
Xenobiotic Metabolism PXR Signaling Pathway	0.00397	1	2.27%	5	220
Lanosterol Biosynthesis	0.00472	- -	100%	1	1
Interferon alpha/beta signaling	0.00583	- -	3.90%	3	77
Maturity Onset Diabetes of Young (MODY) Signaling	0.00604	- -	3.85%	3	78
Interleukin-20 family signaling	0.00667	- -	7.69%	2	26
Estrogen-Dependent Breast Cancer Signaling	0.00694	- -	3.66%	3	82
FLT3 Signaling in Hematopoietic Progenitor Cells	0.00694	- -	3.66%	3	82
Role of JAK1, JAK2 and TYK2 in Interferon Signaling	0.00719	- -	7.41%	2	27
Neutrophil degranulation	0.00772	0.38	1.46%	7	478
Peroxisomal lipid metabolism	0.00826	- -	6.90%	2	29
S-methyl-5'-thioadenosine Degradation II	0.00942	- -	50%	1	2
Protein Ubiquitination Pathway	0.01	2	1.81%	5	277
Interferon gamma signaling	0.01	- -	3.06%	3	98
Interferon Signaling	0.01	- -	5.41%	2	37
Anandamide Degradation	0.01	- -	33.33%	1	3
Serine Biosynthesis	0.01	- -	33.33%	1	3
Ephrin Receptor Signaling	0.02	- -	1.98%	4	202
Phase II - Conjugation of compounds	0.02	- -	2.70%	3	111
Retinoid metabolism and transport	0.02	- -	4.55%	2	44
Lysosomal oligosaccharide catabolism	0.02	- -	25%	1	4
Rapoport-Luebering Glycolytic Shunt	0.02	- -	25%	1	4
Bile acid and bile salt metabolism	0.02	- -	4.44%	2	45
Estrogen Biosynthesis	0.02	- -	4.35%	2	46
Heme signaling	0.02	- -	4.08%	2	49
iNOS Signaling	0.02	- -	4.08%	2	49
PFKFB4 Signaling Pathway	0.02	- -	4.08%	2	49
Galactose Degradation I (Leloir Pathway)	0.02	- -	20%	1	5
Lysine Degradation II	0.02	- -	20%	1	5
MYC Mediated Apoptosis Signaling	0.02	- -	4%	2	50
NFE2L2 regulating ER-stress associated genes	0.02	- -	20%	1	5
Signaling by NOTCH3	0.02	- -	4%	2	50
Superpathway of Serine and Glycine Biosynthesis I	0.02	- -	20%	1	5
Asparagine N-linked glycosylation	0.02	- -	2.31%	3	130
IL-27 Signaling Pathway	0.03	- -	2.26%	3	133
Role of PKR in Interferon Induction and Antiviral Response	0.03	- -	2.17%	3	138
NFE2L2 regulating inflammation associated genes	0.03	- -	16.67%	1	6
Trans, trans-farnesyl Diphosphate Biosynthesis	0.03	- -	16.67%	1	6
Zymosterol Biosynthesis	0.03	- -	16.67%	1	6
Sertoli Cell-Sertoli Cell Junction Signaling	0.03	0	1.62%	4	247
Ceramide Degradation	0.03	- -	14.29%	1	7
CGRP in Inflammation and Nociception Signaling Pathway	0.03	- -	2.04%	3	147
Endocannabinoid Cancer Inhibition Pathway	0.03	- -	2.04%	3	147
Fructose metabolism	0.03	- -	14.29%	1	7
Phosphatidylcholine Biosynthesis I	0.03	- -	14.29%	1	7
Salvage Pathways of Pyrimidine Deoxyribonucleotides	0.03	- -	14.29%	1	7
NFE2L2 regulates pentose phosphate pathway genes	0.04	- -	12.50%	1	8
Phosphatidylethanolamine Biosynthesis II	0.04	- -	12.50%	1	8
Regulation of NFE2L2 gene expression	0.04	- -	12.50%	1	8
Sphingomyelin Metabolism	0.04	- -	12.50%	1	8
Sucrose Degradation V (Mammalian)	0.04	- -	12.50%	1	8
Superoxide Radicals Degradation	0.04	- -	12.50%	1	8
IL-10 Signaling	0.04	- -	1.94%	3	155
Oxidative Ethanol Degradation III	0.04	- -	3.08%	2	65
Sphingosine and Sphingosine-1-phosphate Metabolism	0.04	- -	11.11%	1	9

### Sheet: NonDep_Vs_Naive
Pathway	P-value	Activation z-score	Percentage overlap	Overlapping molecules	Total pathway size
ILK Signaling	1.83e-07	-2.12	4.06%	8	197
Transport of bile salts and organic acids, metal ions and amine compounds	6.45e-06	1.34	5.95%	5	84
AMPK Signaling	1.1e-05	-0.45	2.87%	7	244
VEGF Signaling	1.3e-05	-2	5.15%	5	97
mRNA 3 Prime End Processing Signaling Pathway	1.67e-05	0.45	4.90%	5	102
Lymphotoxin β Receptor Signaling	2.59e-05	- -	7.27%	4	55
RHOA Signaling	4.44e-05	-1.34	4%	5	125
Endocannabinoid Cancer Inhibition Pathway	9.58e-05	1.34	3.40%	5	147
Regulation of TP53 Activity through Acetylation	0.00011	- -	10%	3	30
Mitochondrial Fatty Acid Beta-Oxidation	0.000207	- -	8.11%	3	37
Ribonucleotide Reductase Signaling Pathway	0.000211	-2.24	2.87%	5	174
Netrin Signaling	0.000216	-1	2.86%	5	175
Small Cell Lung Cancer Signaling	0.000248	-1	4.08%	4	98
Tight Junction Signaling	0.000253	- -	2.76%	5	181
Pyroptosis Signaling Pathway	0.000289	0	3.92%	4	102
IGF-1 Signaling	0.000323	-1	3.81%	4	105
Autism Signaling Pathway	0.000389	-0.82	1.95%	6	307
MYC Mediated Apoptosis Signaling	0.000506	- -	6%	3	50
Ketolysis	0.000512	- -	18.18%	2	11
Integrin to Cytoskeleton Signaling Pathway	0.000522	-2.24	2.36%	5	212
Neuroinflammation Signaling Pathway	0.000561	- -	1.82%	6	329
Ketogenesis	0.000614	- -	16.67%	2	12
Autophagy	0.000617	1.34	2.27%	5	220
RHOGDI Signaling	0.000617	1.34	2.27%	5	220
Response to elevated platelet cytosolic Ca2+	0.000767	0	3.03%	4	132
Sleep REM Signaling Pathway	0.000823	- -	5.08%	3	59
Regulation of TP53 Activity through Association with Co-factors	0.000843	- -	14.29%	2	14
Sertoli Cell-Germ Cell Junction Signaling Pathway (Enhanced)	0.000846	-0.45	2.12%	5	236
Ephrin A Signaling	0.00098	0	2.84%	4	141
Actin Cytoskeleton Signaling	0.000982	-2.24	2.05%	5	244
Sertoli Cell-Sertoli Cell Junction Signaling	0.00104	-2.24	2.02%	5	247
Semaphorin Neuronal Repulsive Signaling Pathway	0.0012	-1	2.68%	4	149
Dilated Cardiomyopathy Signaling Pathway	0.00126	- -	2.65%	4	151
Cellular Effects of Sildenafil (Viagra)	0.00127	0	1.17%	8	684
NF1 RAS Signaling Pathway	0.00143	-1.89	1.30%	7	539
Signaling by Rho Family GTPases	0.00151	-2	1.86%	5	269
FOXO-mediated transcription	0.00157	- -	10.53%	2	19
GABA synthesis, release, reuptake and degradation	0.00157	- -	10.53%	2	19
Angiopoietin Signaling	0.00178	- -	3.90%	3	77
Germ Cell-Sertoli Cell Junction Signaling	0.00199	- -	2.34%	4	171
Regulation of Cellular Mechanics by Calpain Protease	0.00269	- -	3.37%	3	89
S100 Family Signaling Pathway	0.00293	-1.41	1.02%	8	782
Production of Nitric Oxide and Reactive Oxygen Species in Macrophages	0.00303	-2	2.08%	4	192
Fcγ Receptor-mediated Phagocytosis in Macrophages and Monocytes	0.00305	- -	3.23%	3	93
Leukocyte Extravasation Signaling	0.00314	-2	2.06%	4	194
IL-33 Signaling Pathway	0.0032	-1	2.05%	4	195
Acetylcholine Receptor Signaling Pathway	0.00338	-1	2.02%	4	198
Glutaminergic Receptor Signaling Pathway (Enhanced)	0.00347	-1.34	1.53%	5	326
Ephrin Receptor Signaling	0.00363	-1	1.98%	4	202
Role of Tissue Factor in Cancer	0.00409	-1	1.91%	4	209
SWI/SNF chromatin remodelers	0.00416	- -	6.45%	2	31
Paxillin Signaling	0.0044	- -	2.83%	3	106
Extracellular matrix organization	0.00452	- -	2.80%	3	107
Signaling by VEGF	0.00452	- -	2.80%	3	107
ERK/MAPK Signaling	0.00491	-1	1.82%	4	220
Fatty Acid β-oxidation I	0.00499	- -	5.88%	2	34
Molecular Mechanisms of Cancer	0.00518	-1.89	0.93%	8	860
Formation of the dystrophin-glycoprotein complex (DGC)	0.00558	- -	5.56%	2	36
Prostate Cancer Signaling	0.00565	- -	2.59%	3	116
Sphingosine-1-phosphate Signaling	0.00607	- -	2.52%	3	119
β-alanine Degradation I	0.00619	- -	50%	1	2
TWEAK Signaling	0.0062	- -	5.26%	2	38
L1CAM interactions	0.00665	- -	2.44%	3	123
Synaptic Long Term Potentiation	0.0068	- -	2.42%	3	124
Glycosaminoglycan metabolism	0.00726	- -	2.36%	3	127
Endocannabinoid Developing Neuron Pathway	0.00742	- -	2.34%	3	128
Regulation of beta-cell development	0.00754	- -	4.76%	2	42
Docosahexaenoic Acid (DHA) Signaling	0.00776	-1	1.59%	4	251
Netrin-1 signaling	0.00825	- -	4.55%	2	44
P2Y Purinergic Receptor Signaling Pathway	0.00841	- -	2.24%	3	134
Cerebral Malformation Signaling Pathway	0.00893	- -	2.19%	3	137
DNA damage-induced 14-3-3σ Signaling	0.00899	- -	4.35%	2	46
Role of PKR in Interferon Induction and Antiviral Response	0.00911	- -	2.17%	3	138
Estrogen Receptor Signaling	0.00925	-1.34	1.21%	5	413
RAC Signaling	0.00929	- -	2.16%	3	139
Role of RIG1-like Receptors in Antiviral Innate Immunity	0.00937	- -	4.26%	2	47
GABAergic Receptor Signaling Pathway (Enhanced)	0.00947	- -	2.14%	3	140
NRF2-mediated Oxidative Stress Response	0.00996	- -	1.48%	4	270
MSP-RON Signaling in Cancer Cells Pathway	0.01	- -	2.10%	3	143
Chromatin modifying enzymes	0.01	-2	1.48%	4	271
PFKFB4 Signaling Pathway	0.01	- -	4.08%	2	49
CGRP in Inflammation and Nociception Signaling Pathway	0.01	- -	2.04%	3	147
PIP3 activates AKT signaling	0.01	- -	2.03%	3	148
Amyloid Processing	0.01	- -	3.85%	2	52
RAR Activation	0.01	-1.34	1.15%	5	435
PTEN Signaling	0.01	- -	1.99%	3	151
Neurotransmitter uptake and metabolism In glial cells	0.01	- -	25%	1	4
Intrinsic Pathway for Apoptosis	0.01	- -	3.64%	2	55
Lysosome Positioning Signaling Pathway	0.01	- -	1.92%	3	156
Sensory processing of sound by outer hair cells of the cochlea	0.01	- -	3.64%	2	55
CSDE1 Signaling Pathway	0.01	- -	3.57%	2	56
Epithelial Adherens Junction Signaling	0.01	- -	1.90%	3	158
eNOS Signaling	0.01	- -	1.86%	3	161
Preeclampsia Signaling Pathway	0.01	- -	1.86%	3	161
Inhibition of ARE-Mediated mRNA Degradation Pathway	0.01	- -	1.85%	3	162
Semaphorin Signaling in Neurons	0.01	- -	3.39%	2	59
HOTAIR Regulatory Pathway	0.01	- -	1.82%	3	165
Senescence Pathway	0.01	-1	1.32%	4	303
Endometrial Cancer Signaling	0.01	- -	3.33%	2	60
Systemic Lupus Erythematosus in T Cell Signaling Pathway	0.02	-0.82	0.93%	6	645
Acetate Conversion to Acetyl-CoA	0.02	- -	20%	1	5
Citrulline-Nitric Oxide Cycle	0.02	- -	20%	1	5
NFE2L2 regulating ER-stress associated genes	0.02	- -	20%	1	5
Aldosterone Signaling in Epithelial Cells	0.02	- -	1.75%	3	171
DYRK1A Signaling Pathway	0.02	- -	1.74%	3	172
NCAM signaling for neurite out-growth	0.02	- -	3.17%	2	63
Parkinson's Signaling Pathway	0.02	2	1.27%	4	314
Epithelial Membrane Protein Signaling Pathway	0.02	- -	1.73%	3	173
WNT/β-catenin Signaling	0.02	- -	1.73%	3	173
Synaptogenesis Signaling Pathway	0.02	-1	1.26%	4	317
Oxidative Ethanol Degradation III	0.02	- -	3.08%	2	65
Activation of IRF by Cytosolic Pattern Recognition Receptors	0.02	- -	3.03%	2	66
Dopamine-DARPP32 Feedback in cAMP Signaling	0.02	- -	1.69%	3	178
Arginine Biosynthesis IV	0.02	- -	16.67%	1	6
Choline catabolism	0.02	- -	16.67%	1	6
NFE2L2 regulating inflammation associated genes	0.02	- -	16.67%	1	6
PXR/RXR Activation	0.02	- -	2.99%	2	67
Role of PI3K/AKT Signaling in the Pathogenesis of Influenza	0.02	- -	2.99%	2	67
Pulmonary Fibrosis Idiopathic Signaling Pathway	0.02	- -	1.23%	4	326
Agrin Interactions at Neuromuscular Junction	0.02	- -	2.94%	2	68
Glutamate Receptor Signaling	0.02	- -	2.94%	2	68
Myelination Signaling Pathway	0.02	-1	1.22%	4	329
Zn Homeostasis Signaling Pathway	0.02	-2.12	0.74%	8	1,087
Sensory processing of sound by inner hair cells of the cochlea	0.02	- -	2.90%	2	69
Stearate Biosynthesis I (Animals)	0.02	- -	2.86%	2	70
Gap Junction Signaling	0.02	-1	1.19%	4	335
Remodeling of Epithelial Adherens Junctions	0.02	- -	2.82%	2	71
Dopamine Receptor Signaling	0.02	- -	2.78%	2	72
Translocation of SLC2A4 (GLUT4) to the plasma membrane	0.02	- -	2.78%	2	72
Urea Cycle	0.02	- -	14.29%	1	7
Ephrin B Signaling	0.02	- -	2.74%	2	73
Mitochondrial Dysfunction	0.02	0	1.17%	4	342
GNRH Signaling	0.02	- -	1.55%	3	193
Phagosome Formation	0.02	-2.45	0.85%	6	707
Axonal Guidance Signaling	0.02	- -	0.96%	5	519
Extra-nuclear estrogen signaling	0.02	- -	2.67%	2	75
G-Protein Coupled Receptor Signaling	0.02	-1.63	0.84%	6	712
PPARα/RXRα Activation	0.02	- -	1.52%	3	198
Leptin Signaling in Obesity	0.02	- -	2.60%	2	77
NFE2L2 regulates pentose phosphate pathway genes	0.02	- -	12.50%	1	8
NFE2L2 regulating MDR associated enzymes	0.02	- -	12.50%	1	8
Regulation of NFE2L2 gene expression	0.02	- -	12.50%	1	8
Renal Cell Carcinoma Signaling	0.02	- -	2.56%	2	78
Adrenomedullin signaling pathway	0.03	- -	1.49%	3	202
IL-7 Signaling Pathway	0.03	- -	2.53%	2	79
Role of BRCA1 in DNA Damage Response	0.03	- -	2.50%	2	80
DDX58/IFIH1-mediated induction of interferon-alpha/beta	0.03	- -	2.47%	2	81
BEX2 Signaling Pathway	0.03	- -	2.44%	2	82
Estrogen-Dependent Breast Cancer Signaling	0.03	- -	2.44%	2	82
FLT3 Signaling in Hematopoietic Progenitor Cells	0.03	- -	2.44%	2	82
PI Metabolism	0.03	- -	2.38%	2	84
Transcriptional regulation of white adipocyte differentiation	0.03	- -	2.38%	2	84
FGF Signaling	0.03	- -	2.33%	2	86
ABRA Signaling Pathway	0.03	- -	2.27%	2	88
Caspase activation via Dependence Receptors in the absence of ligand	0.03	- -	10%	1	10
Creatine metabolism	0.03	- -	10%	1	10
Glycine Betaine Degradation	0.03	- -	10%	1	10
Ketone body metabolism	0.03	- -	10%	1	10
Urea cycle	0.03	- -	10%	1	10
Xenobiotic Metabolism PXR Signaling Pathway	0.03	- -	1.36%	3	220
NAP1L1 Transcription Regulation Signaling Pathway	0.03	- -	2.25%	2	89
BMP signaling pathway	0.03	- -	2.22%	2	90
Tuberculosis Latent Signaling Pathway	0.03	- -	2.22%	2	90
Ceramide Signaling	0.03	- -	2.20%	2	91
Hepatic Cholestasis	0.03	- -	1.33%	3	225
Cell junction organization	0.03	- -	2.17%	2	92
NFE2L2 regulating tumorigenic genes	0.03	- -	9.09%	1	11
Phosphorylation of CLOCK, acetylation of BMAL1 (ARNTL) at target gene promoters	0.03	- -	9.09%	1	11
EPH-Ephrin signaling	0.03	- -	2.15%	2	93
Xenobiotic Metabolism CAR Signaling Pathway	0.04	- -	1.29%	3	232
Non-Small Cell Lung Cancer Signaling	0.04	- -	2.08%	2	96
Death Receptor Signaling	0.04	- -	2.06%	2	97
DNA Methylation and Transcriptional Repression Signaling	0.04	- -	2.04%	2	98
p53 Signaling	0.04	- -	2.04%	2	98
Melanocyte Development and Pigmentation Signaling	0.04	- -	2.02%	2	99
Protein folding	0.04	- -	2.02%	2	99
ATM Signaling	0.04	- -	2%	2	100
cAMP-mediated signaling	0.04	- -	1.24%	3	241
Neuropathic Pain Signaling in Dorsal Horn Neurons	0.04	- -	1.98%	2	101
Cleavage and Polyadenylation of Pre-mRNA	0.04	- -	7.69%	1	13
Oleate Biosynthesis II (Animals)	0.04	- -	7.69%	1	13
Orexin Signaling Pathway	0.04	- -	1.24%	3	242
Breast Cancer Regulation by Stathmin1	0.04	-1.34	0.83%	5	605
Hepatic Fibrosis Signaling Pathway	0.04	-1	0.96%	4	416
Mouse Embryonic Stem Cell Pluripotency	0.04	- -	1.94%	2	103
CREB Signaling in Neurons	0.04	-0.45	0.81%	5	615
The CRY:PER:kinase complex represses transactivation by the BMAL:CLOCK (ARNTL:CLOCK) complex	0.04	- -	7.14%	1	14
CDK5 Signaling	0.04	- -	1.89%	2	106
Transport of inorganic cations/anions and amino acids/oligopeptides	0.04	- -	1.87%	2	107
Factors involved in megakaryocyte development and platelet production	0.04	- -	1.85%	2	108
Telomerase Signaling	0.04	- -	1.85%	2	108
Xenobiotic Metabolism AHR Signaling Pathway	0.04	- -	1.85%	2	108

### Sheet: Dep_Vs_Naive
Pathway	P-value	Activation z-score	Percentage overlap	Overlapping molecules	Total pathway size
Acute Phase Response Signaling	1.91e-05	1	3.14%	6	191
LPS/IL-1 Mediated Inhibition of RXR Function	2.45e-05	- -	2.35%	7	298
IL-27 Signaling Pathway	4.17e-05	1.34	3.76%	5	133
Glycogen Biosynthesis II (from UDP-D-Glucose)	0.00017	- -	28.57%	2	7
Antigen Presentation Pathway	0.000243	- -	7.14%	3	42
PD-1, PD-L1 cancer immunotherapy pathway	0.000322	0	3.54%	4	113
Response to elevated platelet cytosolic Ca2+	0.00058	2	3.03%	4	132
DHCR24 Signaling Pathway	0.000782	1	2.80%	4	143
Class I MHC mediated antigen processing and presentation	0.000823	2.45	1.57%	6	382
Fatty Acid Activation	0.000837	- -	13.33%	2	15
Mitochondrial L-carnitine Shuttle Pathway	0.00135	- -	10.53%	2	19
γ-linolenate Biosynthesis II (Animals)	0.00135	- -	10.53%	2	19
Interferon alpha/beta signaling	0.00144	- -	3.90%	3	77
IL-7 Signaling Pathway	0.00155	- -	3.80%	3	79
FLT3 Signaling in Hematopoietic Progenitor Cells	0.00172	- -	3.66%	3	82
JAK/STAT Signaling	0.00178	- -	3.61%	3	83
IL-22 Signaling	0.00216	- -	8.33%	2	24
Production of Nitric Oxide and Reactive Oxygen Species in Macrophages	0.00231	0	2.08%	4	192
Glycogen metabolism	0.00254	- -	7.69%	2	26
Interleukin-20 family signaling	0.00254	- -	7.69%	2	26
Prolactin Signaling	0.0027	- -	3.13%	3	96
Role of JAK1, JAK2 and TYK2 in Interferon Signaling	0.00274	- -	7.41%	2	27
Interferon gamma signaling	0.00286	- -	3.06%	3	98
Lanosterol Biosynthesis	0.00288	- -	100%	1	1
Methylglyoxal Degradation VI	0.00288	- -	100%	1	1
mRNA 3 Prime End Processing Signaling Pathway	0.00321	- -	2.94%	3	102
FOXO-mediated transcription of oxidative stress, metabolic and neuronal genes	0.00337	- -	6.67%	2	30
WNK Renal Signaling Pathway	0.00377	- -	2.78%	3	108
ISGylation Signaling Pathway	0.00386	- -	2.75%	3	109
Fatty Acid β-oxidation I	0.00432	- -	5.88%	2	34
Cachexia Signaling Pathway	0.00446	1.34	1.34%	5	373
ABC-family proteins mediated transport	0.00482	- -	2.54%	3	118
Regulation of lipid metabolism by PPARalpha	0.00494	- -	2.52%	3	119
Interferon Signaling	0.0051	- -	5.41%	2	37
Cyclophilin Signaling Pathway	0.00566	1	1.62%	4	247
LXR/RXR Activation	0.00631	- -	2.31%	3	130
PI3K Cascade	0.00715	- -	4.55%	2	44
Retinoid metabolism and transport	0.00715	- -	4.55%	2	44
Role of PKR in Interferon Induction and Antiviral Response	0.00743	- -	2.17%	3	138
Glucocorticoid Receptor Signaling	0.00761	- -	1.00%	6	599
NRF2-mediated Oxidative Stress Response	0.00771	- -	1.48%	4	270
Protein Ubiquitination Pathway	0.00842	- -	1.44%	4	277
Type II Diabetes Mellitus Signaling	0.00967	- -	1.97%	3	152
IL-10 Signaling	0.01	- -	1.94%	3	155
CSDE1 Signaling Pathway	0.01	- -	3.57%	2	56
EGF Signaling	0.01	- -	3.57%	2	56
DYRK1A Signaling Pathway	0.01	- -	1.74%	3	172
Lysine Degradation II	0.01	- -	20%	1	5
Neuroinflammation Signaling Pathway	0.01	1	1.22%	4	329
Oxidative Ethanol Degradation III	0.02	- -	3.08%	2	65
Activation of IRF by Cytosolic Pattern Recognition Receptors	0.02	- -	3.03%	2	66
Hedgehog ligand biogenesis	0.02	- -	3.03%	2	66
PXR/RXR Activation	0.02	- -	2.99%	2	67
Hepatitis B Chronic Liver Pathogenesis Signaling Pathway	0.02	- -	1.60%	3	188
GM-CSF Signaling	0.02	- -	2.86%	2	70
Stearate Biosynthesis I (Animals)	0.02	- -	2.86%	2	70
Macrophage Alternative Activation Signaling Pathway	0.02	- -	1.55%	3	193
FXR/RXR Activation	0.02	- -	1.54%	3	195
Regulation of RUNX2 expression and activity	0.02	- -	2.74%	2	73
Fructose metabolism	0.02	- -	14.29%	1	7
Phosphatidylcholine Biosynthesis I	0.02	- -	14.29%	1	7
PI3K/AKT Signaling	0.02	- -	1.50%	3	200
Natural Killer Cell Signaling	0.02	- -	1.49%	3	202
Caveolar-mediated Endocytosis Signaling	0.02	- -	2.56%	2	78
Hypoxia Signaling in the Cardiovascular System	0.02	- -	2.56%	2	78
Renal Cell Carcinoma Signaling	0.02	- -	2.56%	2	78
NFE2L2 regulating MDR associated enzymes	0.02	- -	12.50%	1	8
Phosphatidylethanolamine Biosynthesis II	0.02	- -	12.50%	1	8
Sucrose Degradation V (Mammalian)	0.02	- -	12.50%	1	8
Superoxide Radicals Degradation	0.02	- -	12.50%	1	8
DDX58/IFIH1-mediated induction of interferon-alpha/beta	0.02	- -	2.47%	2	81
IL-3 Signaling	0.02	- -	2.47%	2	81
Role of JAK family kinases in IL-6-type Cytokine Signaling	0.02	- -	2.47%	2	81
ER-Mitochondrial Communication Signaling Pathway	0.02	- -	2.44%	2	82
FGF Signaling	0.03	- -	2.33%	2	86
Xenobiotic Metabolism PXR Signaling Pathway	0.03	- -	1.36%	3	220
NAP1L1 Transcription Regulation Signaling Pathway	0.03	- -	2.25%	2	89
Interleukin-9 signaling	0.03	- -	10%	1	10
RHOBTB3 ATPase cycle	0.03	- -	10%	1	10
Role of Hypercytokinemia/hyperchemokinemia in the Pathogenesis of Influenza	0.03	- -	2.17%	2	92
Dendritic Cell Maturation	0.03	0.45	0.82%	5	608
Coronavirus Pathogenesis Pathway	0.03	- -	1.27%	3	237
Role of Osteoblasts in Rheumatoid Arthritis Signaling Pathway	0.03	- -	1.25%	3	240
Mitochondrial protein degradation	0.03	- -	2.04%	2	98
IL-12 Signaling and Production in Macrophages	0.03	- -	1.23%	3	243
Apelin Cardiomyocyte Signaling Pathway	0.03	- -	2%	2	100
Lysine catabolism	0.03	- -	8.33%	1	12
α-tocopherol Degradation	0.03	- -	8.33%	1	12
Cholesterol Biosynthesis I	0.04	- -	7.69%	1	13
Cholesterol Biosynthesis II (via 24,25-dihydrolanosterol)	0.04	- -	7.69%	1	13
Cholesterol Biosynthesis III (via Desmosterol)	0.04	- -	7.69%	1	13
Post-translational protein phosphorylation	0.04	- -	1.87%	2	107
Colanic Acid Building Blocks Biosynthesis	0.04	- -	7.14%	1	14
Regulation of TP53 Activity through Association with Co-factors	0.04	- -	7.14%	1	14
Interleukin-4 and Interleukin-13 signaling	0.04	- -	1.80%	2	111
Phase II - Conjugation of compounds	0.04	- -	1.80%	2	111
Leukotriene Biosynthesis	0.04	- -	6.67%	1	15
