## Supplemental Table 10 for "Astrocyte Reactivity by Alcohol Dependence in the Central Amygdala"

### Sheet: Cytoskeleton_Phophoproteomic
Protein	Gene	Description	Residue & Site	Dep Vs Non-Dep	Dep vs Naïve	Non-Dep vs Naïve
Q8K4G5	Ablim1	actin-binding LIM protein 1	S752	up	N/A	down
Q69ZX8	Ablim3	actin binding LIM protein family, member 3	T542	N/A	N/A	up
			S388	N/A	up	N/A
Q9QUJ7	Acsl4	acyl-CoA synthetase long-chain family member 4	S674	N/A	N/A	up
Q01341	Adcy6		S53	N/A	N/A	up
Q01338	Adra2a	adrenergic receptor, alpha 2a	S346	N/A	N/A	up
Q9QZQ1	Afdn	afadin, adherens junction formation factor	S1510	up	N/A	down
Q8K3E5	Ahi1	Abelson helper integration site 1	T122	N/A	N/A	up
			S974	N/A	N/A	up
E9Q616	Ahnak	AHNAK nucleoprotein	S5555	up	up	N/A
			S94	N/A	up	N/A
P05064	Aldoa	aldolase A, fructose-bisphosphate	S309	up	N/A	N/A
Q8C8R3	Ank2	ankyrin 2, brain	S1936	N/A	up	up
			S1889	N/A	up	up
			T2234	down	N/A	up
			S1722	up	up	N/A
			S1851	N/A	up	N/A
			S1816	N/A	up	N/A
			S2422	up	N/A	N/A
			S1793	up	N/A	N/A
Q06335	Aplp2	amyloid beta precursor-like protein 2	T680	N/A	N/A	up
Q811P8	Arhgap32	Rho GTPase activating protein 32	S655	up	N/A	N/A
Q80YF9	Arhgap33	Rho GTPase activating protein 33	S1144	N/A	up	N/A
Q5SSM3	Arhgap44	Rho GTPase activating protein 44	S598	N/A	up	N/A
P97393	Arhgap5	Rho GTPase activating protein 5	S765	N/A	up	up
O54834	Arhgap6	Rho GTPase activating protein 6	S214	N/A	up	up
Q80U35	Arhgef17	Rho guanine nucleotide exchange factor 17	S458	up	N/A	N/A
P97433	Arhgef28	Rho guanine nucleotide exchange factor 28	S757	N/A	up	N/A
Q9R0Q6	Arpc1a	actin related protein 2/3 complex, subunit 1A	S2	N/A	down	N/A
Q8K341	Atat1	alpha tubulin acetyltransferase 1	T261	N/A	up	up
Q9CVD2	Atxn3	ataxin 3	S273	N/A	down	N/A
Q91XV3	Basp1	brain abundant, membrane attached signal protein 1	S217	N/A	up	N/A
			S128	N/A	up	N/A
Q6PAJ1	Bcr	BCR activator of RhoGEF and GTPase	S356	N/A	up	N/A
P28028	Braf	Braf transforming gene	S135	N/A	up	N/A
Q69Z98	Brsk2	BR serine/threonine kinase 2	S436	N/A	up	N/A
O88737	Bsn	bassoon	S865	N/A	N/A	down
			S3436	N/A	down	N/A
			S245	up	N/A	N/A
			S579	up	N/A	N/A
A2AHC3	Camsap1	calmodulin regulated spectrin-associated protein 1	T547	N/A	up	up
			T511	N/A	down	N/A
Q8C1B1	Camsap2	calmodulin regulated spectrin-associated protein family, member 2	S647	N/A	up	N/A
			S836	N/A	up	N/A
Q80VC9	Camsap3	calmodulin regulated spectrin-associated protein family, member 3	S368	N/A	up	up
			S812	N/A	up	up
P70677	Casp3	caspase 3	S26	up	N/A	N/A
Q7TT50	Cdc42bpb	CDC42 binding protein kinase beta	S1692	N/A	up	N/A
Q8JZX9	Cdc42ep2	CDC42 effector protein 2	S137	N/A	N/A	up
P24788	Cdk11b	cyclin dependent kinase 11B	T584	N/A	N/A	down
P59242	Cgn	cingulin	S326	N/A	N/A	up
Q8K327	Champ1	chromosome alignment maintaining phosphoprotein 1	S416	N/A	up	N/A
P49025	Cit	citron	S1458	N/A	up	up
Q80TV8	Clasp1	CLIP associating protein 1	S600	N/A	up	N/A
			S246	down	N/A	N/A
P16330	Cnp	2',3'-cyclic nucleotide 3' phosphodiesterase	S408	N/A	N/A	up
P23927	Cryab	crystallin, alpha B	S19	N/A	N/A	up
Q71M36	Cspg5	chondroitin sulfate proteoglycan 5	S498	up	N/A	N/A
Q61301	Ctnna2	catenin alpha 2	S47	down	N/A	N/A
Q60598	Cttn	cortactin	T323	N/A	N/A	up
Q3UHC7	Dab2ip	disabled 2 interacting protein	S702	N/A	up	N/A
Q62108	Dlg4	discs large MAGUK scaffold protein 4	S295	up	up	N/A
Q9WV69	Dmtn	dematin actin binding protein	S156	N/A	N/A	down
Q8BZ98	Dnm3	dynamin 3	S763	N/A	N/A	up
Q8BZN6	Dock10	dedicator of cytokinesis 10	S292	N/A	N/A	up
Q62188	Dpysl3	dihydropyrimidinase-like 3	S522	N/A	up	up
			T509	N/A	N/A	up
Q9EQF6	Dpysl5	dihydropyrimidinase-like 5	S560	down	N/A	N/A
Q6PDL0	Dync1li2	dynein, cytoplasmic 1 light intermediate chain 2	S446	N/A	up	N/A
Q03173	Enah	ENAH actin regulator	S637	down	N/A	N/A
Q9WV92	Epb41l3	erythrocyte membrane protein band 4.1 like 3	S804	N/A	N/A	up
Q5EBJ4	Ermn	ermin, ERM-like protein	S223	N/A	N/A	up
Q8K012	Fnbp1l	formin binding protein 1-like	S525	N/A	N/A	down
P06837	Gap43	growth associated protein 43	S96	N/A	up	up
P16858	Gapdh	glyceraldehyde-3-phosphate dehydrogenase	S123	N/A	up	N/A
Q60780	Gas7	growth arrest specific 7	S108	up	N/A	N/A
P50396	Gdi1	GDP dissociation inhibitor 1	S121	up	N/A	N/A
Q8CGK7	Gnal	guanine nucleotide binding protein, alpha stimulating, olfactory type	S192	N/A	N/A	down
Q923Z0	Gprc5b	G protein-coupled receptor, family C, group 5, member B	S355	down	N/A	N/A
Q3UNH4	Gprin1	G protein-regulated inducer of neurite outgrowth 1	S764	N/A	up	N/A
Q8BWS5	Gprin3	GPRIN family member 3	T94	N/A	N/A	up
Q99MK8	Grk2	G protein-coupled receptor kinase 2	S670	N/A	up	N/A
Q8BIL5	Hook1	hook microtubule tethering protein 1	S235	N/A	N/A	down
P14602	Hspb1	heat shock protein 1	S15	down	N/A	N/A
P46660	Ina	internexin neuronal intermediate filament protein, alpha	S437	N/A	N/A	up
			S72	down	N/A	N/A
Q9JII1	Inpp5e	inositol polyphosphate-5-phosphatase E	S103	N/A	N/A	up
Q6P549	Inppl1	inositol polyphosphate phosphatase-like 1	S132	down	N/A	N/A
Q9QXM1	Jmy	junction-mediating and regulatory protein	S130	N/A	up	N/A
A2CG49	Kalrn	kalirin, RhoGEF kinase	S1590	N/A	down	N/A
Q63959	Kcnc3	potassium voltage gated channel, Shaw-related subfamily, member 3	S731	N/A	N/A	up
			S721	down	N/A	N/A
Q60603	Kcnh1	potassium voltage-gated channel, subfamily H (eag-related), member 1	S899	up	up	N/A
			S904	N/A	up	N/A
Q9JM63	Kcnj10	potassium inwardly-rectifying channel, subfamily J, member 10	S345	down	N/A	N/A
P35561	Kcnj2	potassium inwardly-rectifying channel, subfamily J, member 2	S13	N/A	down	N/A
A0A286YCV9	Kif13b	kinesin family member 13B	S1658	N/A	down	down
P33173	Kif1a	kinesin family member 1A	S1093	N/A	up	up
Q80Y17	Llgl1	LLGL1 scribble cell polarity complex component	S986	down	N/A	N/A
Q5XJV6	Lmtk3	lemur tyrosine kinase 3	S977	N/A	up	N/A
Q80TE7	Lrrc7	leucine rich repeat containing 7	S933	N/A	up	N/A
Q9WVQ1	Magi2	membrane associated guanylate kinase, WW and PDZ domain containing 2	S884	N/A	up	N/A
Q9QYR6	Map1a	microtubule-associated protein 1 A	S876	N/A	up	up
			S322	N/A	N/A	down
			S1289	N/A	N/A	up
			S155	N/A	N/A	up
			S1720	N/A	up	N/A
			T1928	up	N/A	N/A
P14873	Map1b	microtubule-associated protein 1B	S1616	N/A	up	up
			S2068	N/A	N/A	up
			S1395	N/A	N/A	up
P20357	Map2	microtubule-associated protein 2	S476	up	N/A	down
			S1485	N/A	up	N/A
			S1680	up	N/A	N/A
Q7TSJ2	Map6	microtubule-associated protein 6	S386	N/A	N/A	up
A2AJI0	Map7d1	MAP7 domain containing 1	T99	N/A	up	up
A2AG50	Map7d2	MAP7 domain containing 2	S357	N/A	N/A	up
			S255	N/A	up	N/A
Q3TRR0	Map9	microtubule-associated protein 9	S414	N/A	up	N/A
Q9WTU6	Mapk9	mitogen-activated protein kinase 9	Y185	N/A	N/A	up
P26645	Marcks	myristoylated alanine rich protein kinase C substrate	S113	N/A	up	up
			S167	N/A	N/A	down
Q8VHJ5	Mark1	MAP/microtubule affinity regulating kinase 1	S588	up	up	N/A
			S20	N/A	up	N/A
Q05512	Mark2	MAP/microtubule affinity regulating kinase 2	S212	N/A	up	N/A
Q9R1L5	Mast1	microtubule associated serine/threonine kinase 1	S1260	up	up	N/A
			S1288	up	N/A	N/A
Q9Z2D6	Mecp2	methyl CpG binding protein 2	S274	N/A	down	N/A
Q8CJ19	Mical3	microtubule associated monooxygenase, calponin and LIM domain containing 3	S1692	down	N/A	up
			S1404	up	N/A	N/A
			S1335	up	N/A	N/A
P59759	Mrtfb	myocardin related transcription factor B	S537	N/A	up	N/A
Q8R1S4	Mtss1	MTSS I-BAR domain containing 1	S636	N/A	N/A	up
Q3UHD3	Mtus2	microtubule associated tumor suppressor candidate 2	S951	up	N/A	N/A
Q7TPH6	Mycbp2	MYC binding protein 2, E3 ubiquitin protein ligase	S2970	N/A	N/A	up
Q61879	Myh10	myosin, heavy polypeptide 10, non-muscle	S1939	N/A	N/A	down
Q80TN7	Nav3	neuron navigator 3	S1672	N/A	down	N/A
P13595	Ncam1	neural cell adhesion molecule 1	T1030	N/A	N/A	up
			S884	N/A	up	N/A
P09405	Ncl	nucleolin	S577	N/A	down	N/A
Q8BTG7	Ndrg4	N-myc downstream regulated gene 4	S298	N/A	N/A	up
Q8CFI0	Nedd4l	neural precursor cell expressed, developmentally down-regulated gene 4-like	S261	down	N/A	N/A
P19246	Nefh	neurofilament, heavy polypeptide	S703	N/A	N/A	up
			S673	N/A	N/A	up
			S416	N/A	N/A	up
			S739	N/A	N/A	up
			S721	N/A	N/A	up
			S733	N/A	N/A	up
			S859	N/A	N/A	up
			S769	N/A	N/A	up
			S727	N/A	N/A	up
			S763	down	N/A	N/A
P08553	Nefm	neurofilament, medium polypeptide	S30	N/A	N/A	up
			S44	N/A	N/A	up
			S610	N/A	N/A	up
			S715	N/A	up	N/A
			S97	down	N/A	N/A
Q9JHL1	Nherf2	NHERF family PDZ scaffold protein 2	S303	N/A	N/A	up
Q8K212	Pacs1	phosphofurin acidic cluster sorting protein 1	S532	N/A	down	down
Q61644	Pacsin1	protein kinase C and casein kinase substrate in neurons 1	S76	up	up	down
Q8CIN4	Pak2	p21 (RAC1) activated kinase 2	S141	N/A	N/A	up
Q8BTW9	Pak4	p21 (RAC1) activated kinase 4	S104	up	N/A	N/A
Q8C015	Pak5	p21 (RAC1) activated kinase 5	T107	N/A	up	N/A
Q9Z0P4	Palm	paralemmin	T335	N/A	up	N/A
Q9JLB2	Pals1	protein associated with LIN7 1, MAGUK family member	S25	N/A	N/A	up
Q9QYX7	Pclo	piccolo (presynaptic cytomatrix protein)	S599	N/A	up	N/A
			S3598	up	N/A	N/A
			S2495	up	N/A	N/A
			S769	up	N/A	N/A
B9EJ80	Pdzd8	PDZ domain containing 8	S532	N/A	up	N/A
Q2M3X8	Phactr1	phosphatase and actin regulator 1	S505	N/A	N/A	down
Q501J7	Phactr4	phosphatase and actin regulator 4	S457	N/A	N/A	up
E9Q3L2	Pi4ka	phosphatidylinositol 4-kinase alpha	S268	N/A	N/A	up
Q8BKC8	Pi4kb	phosphatidylinositol 4-kinase beta	S277	down	N/A	N/A
P70182	Pip5k1a	phosphatidylinositol-4-phosphate 5-kinase, type 1 alpha	S443	N/A	up	up
O35954	Pitpnm1	phosphatidylinositol transfer protein, membrane-associated 1	S621	N/A	up	N/A
P60202	Plp1	proteolipid protein (myelin) 1	S114	N/A	N/A	up
Q7TN74	Ppp1r9a	protein phosphatase 1, regulatory subunit 9A	S339	N/A	up	N/A
			Y159	down	N/A	N/A
Q3U5C7	Prickle1	prickle planar cell polarity protein 1	S684	N/A	down	N/A
P68404	Prkcb	protein kinase C, beta	S234	N/A	N/A	down
P16054	Prkce	protein kinase C, epsilon	T349	down	N/A	N/A
P62492	Rab11a	RAB11A, member RAS oncogene family	S192	N/A	up	up
Q61818	Rai1	retinoic acid induced 1	S1332	N/A	N/A	down
Q8CHG7	Rapgef2	Rap guanine nucleotide exchange factor (GEF) 2	S1115	N/A	down	N/A
Q8VCC8	Rapgef3	Rap guanine nucleotide exchange factor (GEF) 3	S859	N/A	N/A	up
F2Z3U3	Raph1	Ras association (RalGDS/AF-6) and pleckstrin homology domains 1	T1168	N/A	N/A	up
Q5EBH1	Rassf5	Ras association (RalGDS/AF-6) domain family member 5	S177	N/A	N/A	up
P97492	Rgs14	regulator of G-protein signaling 14	S203	N/A	up	N/A
Q9EQZ7	Rims2	regulating synaptic membrane exocytosis 2	S479	N/A	up	up
			S1095	N/A	up	N/A
Q8K4Q0	Rptor	regulatory associated protein of MTOR, complex 1	S859	up	N/A	down
Q80UG5	Septin9	septin 9	S330	N/A	down	N/A
Q91ZM2	Sh2b1	SH2B adaptor protein 1	S320	down	N/A	N/A
Q8R550	Sh3kbp1	SH3-domain kinase binding protein 1	S631	N/A	N/A	up
D3YZU1	Shank1	SH3 and multiple ankyrin repeat domains 1	S1274	N/A	N/A	down
			S1263	N/A	down	N/A
Q4ACU6	Shank3	SH3 and multiple ankyrin repeat domains 3	S1166	up	N/A	N/A
Q68FF7	Slain1	SLAIN motif family, member 1	S401	down	N/A	N/A
Q91V14	Slc12a5	solute carrier family 12, member 5	S1044	N/A	up	N/A
			S672	up	N/A	N/A
Q61165	Slc9a1	solute carrier family 9 (sodium/hydrogen exchanger), member 1	T755	N/A	N/A	up
P60879	Snap25	synaptosomal-associated protein 25	S205	N/A	up	up
Q9QX47	Son	Son DNA binding protein	S1794	down	N/A	N/A
Q62417	Sorbs1	sorbin and SH3 domain containing 1	S96	N/A	N/A	up
			S554	N/A	N/A	down
Q68FG2	Sptbn2	spectrin beta, non-erythrocytic 2	S2199	N/A	up	N/A
E9PX29	Sptbn4	spectrin beta, non-erythrocytic 4	S1582	N/A	N/A	up
Q9QWI6	Srcin1	SRC kinase signaling inhibitor 1	S411	N/A	N/A	up
			S559	N/A	up	N/A
P63042	Stmn4	stathmin-like 4	S90	N/A	N/A	up
Q8CC35	Synpo	synaptopodin	S689	up	N/A	N/A
			S765	up	N/A	N/A
Q64336	Tbr1	T-box brain transcription factor 1	S640	N/A	N/A	down
Q9EPU5	Tnfrsf21	tumor necrosis factor receptor superfamily, member 21	S541	N/A	up	N/A
P83510	Tnik	TRAF2 and NCK interacting kinase	S737	down	N/A	up
			S649	up	N/A	N/A
Q80Z71	Tnn	tenascin N	T587	N/A	down	N/A
Q64511	Top2b	topoisomerase (DNA) II beta	S1509	down	N/A	N/A
Q9R1R2	Trim3	tripartite motif-containing 3	S437	N/A	up	up
Q9EP53	Tsc1	TSC complex subunit 1	S581	N/A	up	N/A
Q61037	Tsc2	TSC complex subunit 2	S946	N/A	N/A	down
			S1455	up	up	N/A
Q3UVR3	Ttbk2	tau tubulin kinase 2	T1138	down	N/A	N/A
Q9ERD7	Tubb3	tubulin, beta 3 class III	S75	N/A	down	N/A
O70405	Ulk1	unc-51 like kinase 1	S521	N/A	up	up
Q6NVE8	Wdr44	WD repeat domain 44	S563	N/A	up	up
A2A484	Zmynd8	zinc finger, MYND-type containing 8	S763	N/A	up	N/A
Proteins underlined and in bold are encoded by genes enriched in astrocytes (i.e. more expressed in astrocytes than in the input with an adj. p<0.05 and a log2 fold-change ≥ 1), while proteins in bold (but not underlined) are encoded by genes significantly more expressed in astrocytes (i.e. significantly more expressed in astrocytes than in the input fraction with an adj p<0.05); proteins in ital…
