## Supplemental Table 11 for "Astrocyte Reactivity by Alcohol Dependence in the Central Amygdala"

### Sheet: Basic Measures
Figure	Measure	Group	N-size	Test	F		p-value	Tukey's or Dunn's	p-value
7B	Process Length	Naïve	20	Kruskal-Wallis			<0.0001	Naïve vs. Non-Dep	0.0002
		Non-Dependent	19					Naïve vs. Dep	<0.0001
		Dependent	20					Non-Dep vs. Dep	0.1247
7C	Number Nodes	Naïve	20	Kruskal-Wallis			<0.0001	Naïve vs. Non-Dep	<0.0001
		Non-Dependent	19					Naïve vs. Dep	<0.0001
		Dependent	20					Non-Dep vs. Dep	0.1666
7D	Number Endings	Naïve	20	Kruskal-Wallis			<0.0001	Naïve vs. Non-Dep	0.0001
		Non-Dependent	19					Naïve vs. Dep	<0.0001
		Dependent	20					Non-Dep vs. Dep	0.0866
7E	Complexity Index	Naïve	20	One-way ANOVA	F (2, 56) = 58.60		<0.0001	Naïve vs. Non-Dep	<0.0001
		Non-Dependent	19					Naïve vs. Dep	<0.0001
		Dependent	20					Non-Dep vs. Dep	0.0957
7F	Convex Hull 3D Surface Area (μm^2)	Naïve	20	Kruskal-Wallis			<0.0001	Naïve vs. Non-Dep	0.021
		Non-Dependent	19					Naïve vs. Dep	<0.0001
		Dependent	20					Non-Dep vs. Dep	0.0162
7G	Convex Hull 3D Volume (μm^3)	Naïve	20	Kruskal-Wallis			<0.0001	Naïve vs. Non-Dep	0.008
		Non-Dependent	19					Naïve vs. Dep	<0.0001
		Dependent	20					Non-Dep vs. Dep	0.0212
8A	Highest Branch Order	Naïve	20	Kruskal-Wallis			<0.0001	Naïve vs. Non-Dep	<0.0001
		Non-Dependent	19					Naïve vs. Dep	<0.0001
		Dependent	20					Non-Dep vs. Dep	>0.9999

### Sheet: Sholl Analysis
Figure	Measure	Group	N-size	Test	F		p-value	Tukey's	p-value
8D	Intersections/ Radius	Naïve	20	2-Way ANOVA	Radius x Treatment F (3.095, 86.65) = 10.89		<0.0001	Radius 10μm Naïve vs. Non-Dep	<0.0001
		Non-Dependent	19		Radius F (1.547, 86.65) = 228.3		<0.0001	Radius 10μm Naïve vs. Dep	<0.0001
		Dependent	20		Treatment F (2, 56) = 23.51		<0.0001	Radius 10μm Non-Dep vs. Dep	0.9682
					Subject F (56, 112) = 1.355		0.0881	Radius 20μm Naïve vs. Non-Dep	0.0996
								Radius 20μm Naïve vs. Dep	0.0001
								Radius 20μm Non-Dep vs. Dep	0.0147
								Radius 30μm Naïve vs. Non-Dep	0.6699
								Radius 30μm Naïve vs. Dep	0.0051
								Radius 30μm Non-Dep vs. Dep	0.0152
8E	Process Length/ Radius	Naïve	20	2-Way ANOVA	Radius x Treatment F (2.750, 77.01) = 15.59		<0.0001	Radius 10μm Naïve vs. Non-Dep	<0.0001
		Non-Dependent	19		Radius F (1.375, 77.01) = 155.3		<0.0001	Radius 10μm Naïve vs. Dep	<0.0001
		Dependent	20		Treatment F (2, 56) = 29.84		<0.0001	Radius 10μm Non-Dep vs. Dep	0.9834
					Subject F (56, 168) = 1.605		0.0113	Radius 20μm Naïve vs. Non-Dep	<0.0001
								Radius 20μm Naïve vs. Dep	<0.0001
								Radius 20μm Non-Dep vs. Dep	0.0484
								Radius 30μm Naïve vs. Non-Dep	0.1459
								Radius 30μm Naïve vs. Dep	0.0002
								Radius 30μm Non-Dep vs. Dep	0.0017
								Radius 40μm Naïve vs. Non-Dep	0.7624
								Radius 40μm Naïve vs. Dep	0.0600
								Radius 40μm Non-Dep vs. Dep	0.0671
8F	Nodes/ Radius	Naïve	20	2-Way ANOVA	Radius x Treatment F (2.878, 80.59) = 14.58		<0.0001	Radius 10μm Naïve vs. Non-Dep	<0.0001
		Non-Dependent	19		Radius F (1.439, 80.59) = 115.9		<0.0001	Radius 10μm Naïve vs. Dep	<0.0001
		Dependent	20		Treatment F (2, 56) = 26.25		<0.0001	Radius 10μm Non-Dep vs. Dep	0.8942
					Subject F (56, 168) = 1.819		0.0019	Radius 20μm Naïve vs. Non-Dep	0.0002
								Radius 20μm Naïve vs. Dep	<0.0001
								Radius 20μm Non-Dep vs. Dep	0.0284
								Radius 30μm Naïve vs. Non-Dep	0.2448
								Radius 30μm Naïve vs. Dep	0.0028
								Radius 30μm Non-Dep vs. Dep	0.0081
								Radius 40μm Naïve vs. Non-Dep	n/a
								Radius 40μm Naïve vs. Dep	0.5858
								Radius 40μm Non-Dep vs. Dep	0.5858
8G	Endings/ Radius	Naïve	20	2-Way ANOVA	Radius x Treatment F (2.830, 79.23) = 14.99		<0.0001	Radius 10μm Naïve vs. Non-Dep	0.0005
		Non-Dependent	19		Radius F (1.415, 79.23) = 133.1		<0.0001	Radius 10μm Naïve vs. Dep	<0.0001
		Dependent	20		Treatment F (2, 56) = 25.84		<0.0001	Radius 10μm Non-Dep vs. Dep	0.7192
					Subject F (56, 168) = 1.929		0.0007	Radius 20μm Naïve vs. Non-Dep	<0.0001
								Radius 20μm Naïve vs. Dep	<0.0001
								Radius 20μm Non-Dep vs. Dep	0.0468
								Radius 30μm Naïve vs. Non-Dep	0.0177
								Radius 30μm Naïve vs. Dep	0.0003
								Radius 30μm Non-Dep vs. Dep	0.0081
								Radius 40μm Naïve vs. Non-Dep	0.5858
								Radius 40μm Naïve vs. Dep	0.0127
								Radius 40μm Non-Dep vs. Dep	0.0069

### Sheet: Branching Number per Order
Figure	Measure	Group	N-size	Test	F		p-value	Branch Order	Tukey's	p-value
8B	Branch Number/ Order	Naïve	20	2-Way ANOVA	Branch Order x Treatment F (7.419, 207.7) = 11.13		<0.0001	1	Naïve vs. Non-Dep	0.9633
		Non-Dependent	19		Branch Order F (3.710, 207.7) = 96.96		<0.0001		Naïve vs. Dep	0.0462
		Dependent	20		Treatment F (2, 56) = 26.45		<0.0001		Non-Dep vs. Dep	0.0531
					Subject (56, 1176) = 9.790		<0.0001	2	Naïve vs. Non-Dep	0.8793
									Naïve vs. Dep	0.0379
									Non-Dep vs. Dep	0.0635
								3	Naïve vs. Non-Dep	0.0404
									Naïve vs. Dep	0.0004
									Non-Dep vs. Dep	0.0113
								4	Naïve vs. Non-Dep	<0.0001
									Naïve vs. Dep	0.0001
									Non-Dep vs. Dep	0.0223
								5	Naïve vs. Non-Dep	0.0001
									Naïve vs. Dep	<0.0001
									Non-Dep vs. Dep	0.0186
								6	Naïve vs. Non-Dep	0.0008
									Naïve vs. Dep	<0.0001
									Non-Dep vs. Dep	0.0058
								7	Naïve vs. Non-Dep	0.0003
									Naïve vs. Dep	<0.0001
									Non-Dep vs. Dep	0.0191
								8	Naïve vs. Non-Dep	<0.0001
									Naïve vs. Dep	<0.0001
									Non-Dep vs. Dep	0.2321
								9	Naïve vs. Non-Dep	<0.0001
									Naïve vs. Dep	<0.0001
									Non-Dep vs. Dep	0.4478
								10	Naïve vs. Non-Dep	<0.0001
									Naïve vs. Dep	0.0004
									Non-Dep vs. Dep	0.5918
								11	Naïve vs. Non-Dep	0.0029
									Naïve vs. Dep	0.0004
									Non-Dep vs. Dep	0.3473
								12	Naïve vs. Non-Dep	0.0047
									Naïve vs. Dep	0.0077
									Non-Dep vs. Dep	0.7573
								13	Naïve vs. Non-Dep	0.016
									Naïve vs. Dep	0.0581
									Non-Dep vs. Dep	0.8335
								14	Naïve vs. Non-Dep	0.0389
									Naïve vs. Dep	0.0942
									Non-Dep vs. Dep	0.7344
								15	Naïve vs. Non-Dep	0.1535
									Naïve vs. Dep	0.1079
									Non-Dep vs. Dep	0.7132
								16	Naïve vs. Non-Dep	0.4205
									Naïve vs. Dep	0.0848
									Non-Dep vs. Dep	0.3375
								17	Naïve vs. Non-Dep	0.5863
									Naïve vs. Dep	0.1677
									Non-Dep vs. Dep	0.3935
								18	Naïve vs. Non-Dep	0.5863
									Naïve vs. Dep	0.3373
									Non-Dep vs. Dep	0.6533
								19	Naïve vs. Non-Dep
									Naïve vs. Dep	0.335
									Non-Dep vs. Dep	0.335
								20	Naïve vs. Non-Dep
									Naïve vs. Dep	0.5858
									Non-Dep vs. Dep	0.5858
								21	Naïve vs. Non-Dep
									Naïve vs. Dep	0.5858
									Non-Dep vs. Dep	0.5858
								22	Naïve vs. Non-Dep
									Naïve vs. Dep	0.5858
									Non-Dep vs. Dep	0.5858

### Sheet: Branch Length per Order
Figure	Measure	Group	N-size	Test	F		p-value	Branch Order	Tukey's	p-value
8C	Branch Length/ Order	Naïve	20	2-Way ANOVA	Branch Order x Treatment F (10.14, 283.9) = 6.866		<0.0001	1	Naïve vs. Non-Dep	>0.9999
		Non-Dependent	19		Branch Order F (5.069, 283.9) = 71.33		<0.0001		Naïve vs. Dep	0.7851
		Dependent	20		Treatment F (2, 56) = 28.84		<0.0001		Non-Dep vs. Dep	0.7688
					Subject F (56, 1176) = 4.731		<0.0001	2	Naïve vs. Non-Dep	0.885
									Naïve vs. Dep	0.3329
									Non-Dep vs. Dep	0.6667
								3	Naïve vs. Non-Dep	0.8738
									Naïve vs. Dep	0.0118
									Non-Dep vs. Dep	0.0338
								4	Naïve vs. Non-Dep	0.3462
									Naïve vs. Dep	0.0092
									Non-Dep vs. Dep	0.0708
								5	Naïve vs. Non-Dep	0.0214
									Naïve vs. Dep	0.0001
									Non-Dep vs. Dep	0.0631
								6	Naïve vs. Non-Dep	0.0061
									Naïve vs. Dep	0.0002
									Non-Dep vs. Dep	0.0164
								7	Naïve vs. Non-Dep	0.0108
									Naïve vs. Dep	<0.0001
									Non-Dep vs. Dep	0.0079
								8	Naïve vs. Non-Dep	0.0007
									Naïve vs. Dep	0.0001
									Non-Dep vs. Dep	0.9533
								9	Naïve vs. Non-Dep	<0.0001
									Naïve vs. Dep	<0.0001
									Non-Dep vs. Dep	0.9464
								10	Naïve vs. Non-Dep	0.0004
									Naïve vs. Dep	0.0003
									Non-Dep vs. Dep	0.4904
								11	Naïve vs. Non-Dep	0.0054
									Naïve vs. Dep	0.0009
									Non-Dep vs. Dep	0.4969
								12	Naïve vs. Non-Dep	0.0036
									Naïve vs. Dep	0.0004
									Non-Dep vs. Dep	0.8621
								13	Naïve vs. Non-Dep	0.0173
									Naïve vs. Dep	0.0335
									Non-Dep vs. Dep	0.9802
								14	Naïve vs. Non-Dep	0.0469
									Naïve vs. Dep	0.0388
									Non-Dep vs. Dep	0.5535
								15	Naïve vs. Non-Dep	0.2047
									Naïve vs. Dep	0.0918
									Non-Dep vs. Dep	0.8909
								16	Naïve vs. Non-Dep	0.3502
									Naïve vs. Dep	0.086
									Non-Dep vs. Dep	0.1921
								17	Naïve vs. Non-Dep	0.5863
									Naïve vs. Dep	0.2753
									Non-Dep vs. Dep	0.4699
								18	Naïve vs. Non-Dep	0.5863
									Naïve vs. Dep	0.3572
									Non-Dep vs. Dep	0.9395
								19	Naïve vs. Non-Dep
									Naïve vs. Dep	0.3656
									Non-Dep vs. Dep	0.3656
								20	Naïve vs. Non-Dep
									Naïve vs. Dep	0.5858
									Non-Dep vs. Dep	0.5858
								21	Naïve vs. Non-Dep
									Naïve vs. Dep	0.5858
									Non-Dep vs. Dep	0.5858
								22	Naïve vs. Non-Dep
									Naïve vs. Dep	0.5858
									Non-Dep vs. Dep	0.5858
